# Can AI modelling of protein structures distinguish between sensor and helper NLR immune receptors?

**DOI:** 10.1101/2024.11.24.625045

**Authors:** AmirAli Toghani, Raoul Frijters, Tolga O. Bozkurt, Ryohei Terauchi, Sophien Kamoun, Yu Sugihara

## Abstract

NLR immune receptors can be functionally organized in genetically linked sensor-helper pairs. However, methods to categorize paired NLRs remain limited, primarily relying on the presence of non-canonical domains in some sensor NLRs. Here, we propose that the AI system AlphaFold 3 can classify paired NLR proteins into sensor or helper categories based on predicted structural characteristics. Helper NLRs showed higher AlphaFold 3 confidence scores than sensors when modelled in oligomeric configurations. Furthermore, funnel-shaped structures—essential for activating immune responses—were reliably predicted in helpers but not in sensors. Applying this method to uncharacterized NLR pairs from rice, we found that AlphaFold 3 can differentiate between putative sensors and helpers even when both proteins lack non-canonical domain annotations. These findings suggest that AlphaFold 3 offers a new approach to categorize NLRs and enhances our understanding of the functional configurations in plant immune systems, even in the absence of non-canonical domain annotations.
