## Supplementary material for "Can AI modelling of protein structures distinguish between sensor and helper NLR immune receptors?": Data S1-S4 and Table S1-S7: Data_S1.xlsx

### Sheet: select
Assembly Accession	Assembly Name	Organism Name	Organism Infraspecific Names Breed	Organism Infraspecific Names Strain	Organism Infraspecific Names Cultivar	Organism Infraspecific Names Ecotype	Organism Infraspecific Names Isolate	Organism Infraspecific Names Sex	Annotation Name	Assembly Stats Total Sequence Length	Assembly Release Date	Assembly Stats Contig N50	Assembly Stats Scaffold N50	Assembly Stats Number of Scaffolds	Annotation BUSCO Complete	Annotation BUSCO Single Copy	Annotation BUSCO Duplicated	Annotation BUSCO Fragmented	Annotation BUSCO Missing	Annotation BUSCO Lineage	CheckM completeness	Query	Taxid	Authority	Rank	Basionym	Basionym authority	Curator common name	Has type material	Group name	Superkingdom name	Superkingdom taxid	Kingdom name	Kingdom taxid	Phylum name	Phylum taxid	Class name	Class taxid	Order name	Order taxid	Family name	Family taxid	Genus name	Genus taxid	Species name	Species taxid
GCF_000001735.4	TAIR10.1	Arabidopsis thaliana	NA	NA	NA	Columbia	NA	NA	Annotation submitted by TAIR and Araport	119146348	2018-03-15	11194537	23459830	5	NA	NA	NA	NA	NA	NA	NA	33090	3702	(L.) Heynh., 1842	SPECIES	Arabis thaliana	L., 1753	thale cress	no	eudicots	Eukaryota	2759	Viridiplantae	33090	Streptophyta	35493	Magnoliopsida	3398	Brassicales	3699	Brassicaceae	3700	Arabidopsis	3701	Arabidopsis thaliana	3702
GCF_001876935.1	Aspof.V1	Asparagus officinalis	NA	NA	NA	NA	NA	male	NCBI Asparagus officinalis Annotation Release 100	1187538024	2017-02-06	46553	131339754	11792	0.880099	0.839926	0.0401731	0.0933251	0.026576	liliopsida_odb10	NA	33090	4686	L., 1753	SPECIES	NA	NA	garden asparagus	no	monocots	Eukaryota	2759	Viridiplantae	33090	Streptophyta	35493	Magnoliopsida	3398	Asparagales	73496	Asparagaceae	40552	Asparagus	4685	Asparagus officinalis	4686
GCF_000005505.3	Brachypodium_distachyon_v3.0	Brachypodium distachyon	NA	Bd21	NA	NA	NA	NA	NCBI Brachypodium distachyon Annotation Release 103	271163419	2018-01-24	21988513	30223662	14	0.992647	0.979167	0.0134804	0.000612745	0.0067402	poales_odb10	NA	33090	15368	(L.) P.Beauv., 1812	SPECIES	NA	NA	stiff brome	no	monocots	Eukaryota	2759	Viridiplantae	33090	Streptophyta	35493	Magnoliopsida	3398	Poales	38820	Poaceae	4479	Brachypodium	15367	Brachypodium distachyon	15368
GCF_904849725.1	MorexV3_pseudomolecules_assembly	Hordeum vulgare subsp. vulgare	NA	NA	NA	NA	NA	NA	NCBI Hordeum vulgare subsp. vulgare Annotation Release 100	4225577519	2021-04-01	69630691	610333535	290	0.986724	0.955474	0.03125	0.00265523	0.0106209	poales_odb10	NA	33090	112509	Spenn.	SUBSPECIES	NA	NA	domesticated barley	no	monocots	Eukaryota	2759	Viridiplantae	33090	Streptophyta	35493	Magnoliopsida	3398	Poales	38820	Poaceae	4479	Hordeum	4512	Hordeum vulgare	4513
GCF_019359855.1	MPB_Lper_Kyuss_1697	Lolium perenne	NA	NA	NA	NA	Kyuss_39	NA	NCBI Lolium perenne Annotation Release 100	2276788877	2021-07-28	11068168	275237373	1677	0.988766	0.9279	0.060866	0.00142974	0.00980392	poales_odb10	NA	33090	4522	L., 1753	SPECIES	NA	NA	NA	no	monocots	Eukaryota	2759	Viridiplantae	33090	Streptophyta	35493	Magnoliopsida	3398	Poales	38820	Poaceae	4479	Lolium	4520	Lolium perenne	4522
GCF_036884655.1	Cavendish_Baxijiao_AAA	Musa acuminata AAA Group	NA	NA	baxijiao	NA	NA	NA	GCF_036884655.1-RS_2024_05	1533734047	2024-02-28	44830321	44888720	1085	0.981459	0.0173053	0.964153	0.0139061	0.00463535	liliopsida_odb10	NA	33090	214697	NA	GENOTYPE	NA	NA	dessert banana	no	monocots	Eukaryota	2759	Viridiplantae	33090	Streptophyta	35493	Magnoliopsida	3398	Zingiberales	4618	Musaceae	4637	Musa	4640	Musa acuminata	4641
GCF_034140825.1	ASM3414082v1	Oryza sativa Japonica Group	NA	NA	NA	NA	NA	NA	GCF_034140825.1-RS_2024_06	385710679	2023-12-06	31111469	31111469	12	0.993056	0.973856	0.0191993	0.00224673	0.00469771	poales_odb10	NA	33090	39947	NA	NO_RANK	NA	NA	Japanese rice	no	monocots	Eukaryota	2759	Viridiplantae	33090	Streptophyta	35493	Magnoliopsida	3398	Poales	38820	Poaceae	4479	Oryza	4527	Oryza sativa	4530
GCF_009389715.1	palm_55x_up_171113_PBpolish2nd_filt_p	Phoenix dactylifera	NA	NA	Barhee BC4	NA	NA	male	NCBI Phoenix dactylifera Annotation Release 103	772315838	2019-11-04	897195	4728343	2389	0.957664	0.767305	0.190358	0.0275031	0.0148331	liliopsida_odb10	NA	33090	42345	L., 1753	SPECIES	NA	NA	date palm	no	monocots	Eukaryota	2759	Viridiplantae	33090	Streptophyta	35493	Magnoliopsida	3398	Arecales	40551	Arecaceae	4710	Phoenix	4719	Phoenix dactylifera	42345
GCF_958298935.1	lpPhrAust1.1	Phragmites australis	NA	NA	NA	NA	NA	NA	GCF_958298935.1-RS_2024_01	848669966	2023-07-06	30881264	35123032	37	0.992443	0.478554	0.513889	0.00163399	0.0059232	poales_odb10	NA	33090	29695	(Cav.) Trin. ex Steud., 1841	SPECIES	NA	NA	common reed	no	monocots	Eukaryota	2759	Viridiplantae	33090	Streptophyta	35493	Magnoliopsida	3398	Poales	38820	Poaceae	4479	Phragmites	15745	Phragmites australis	29695
GCF_005286985.1	Setaria_viridis_v2.0	Setaria viridis	NA	NA	A10	NA	NA	NA	NCBI Setaria viridis Annotation Release 100	395731502	2019-05-14	11217222	11217222	75	0.991422	0.972018	0.0194036	0.00122549	0.00735294	poales_odb10	NA	33090	4556	(L.) P.Beauv., 1812	SPECIES	NA	NA	NA	no	monocots	Eukaryota	2759	Viridiplantae	33090	Streptophyta	35493	Magnoliopsida	3398	Poales	38820	Poaceae	4479	Setaria	4554	Setaria viridis	4556
GCF_000188115.5	SL3.1	Solanum lycopersicum	NA	NA	Heinz 1706	NA	NA	NA	NCBI Solanum lycopersicum Annotation Release 103	827361276	2018-04-18	133084	66723567	3064	NA	NA	NA	NA	NA	NA	NA	33090	4081	L., 1753	SPECIES	NA	NA	tomato	no	eudicots	Eukaryota	2759	Viridiplantae	33090	Streptophyta	35493	Magnoliopsida	3398	Solanales	4069	Solanaceae	4070	Solanum	4107	Solanum lycopersicum	4081
GCF_018294505.1	IWGSC CS RefSeq v2.1	Triticum aestivum	NA	NA	Chinese Spring	NA	NA	NA	NCBI Triticum aestivum Annotation Release 100	14566502436	2021-05-06	341253	713360525	91588	0.997549	0.0124592	0.98509	0.000408497	0.00204248	poales_odb10	NA	33090	4565	L., 1753	SPECIES	NA	NA	bread wheat	no	monocots	Eukaryota	2759	Viridiplantae	33090	Streptophyta	35493	Magnoliopsida	3398	Poales	38820	Poaceae	4479	Triticum	4564	Triticum aestivum	4565
GCF_902167145.1	Zm-B73-REFERENCE-NAM-5.0	Zea mays	NA	NA	B73	NA	NA	NA	NCBI Zea mays Annotation Release 103	2182075994	2020-03-21	47037903	226353449	685	0.979167	0.828227	0.15094	0.00388072	0.0169526	poales_odb10	NA	33090	4577	L., 1753	SPECIES	NA	NA	NA	no	monocots	Eukaryota	2759	Viridiplantae	33090	Streptophyta	35493	Magnoliopsida	3398	Poales	38820	Poaceae	4479	Zea	4575	Zea mays	4577
