## Supplementary material for "Can AI modelling of protein structures distinguish between sensor and helper NLR immune receptors?": Data S1-S4 and Table S1-S7: Table_S1.xlsx

### Sheet: Table S1
Protein ID	Paired NLR	Group	Sensor/helper	Species	Subclass	Domain architecture	Integrated domain	Experimental validation	Reference	Source	Full-length squence	Input sequence (N-terminus to the end of NB-ARC)
Pikm-1	Pikm-2	Pik	sensor	Oryza sativa	CC	CONL	HMA	yes	https://doi.org/10.1534/genetics.108.095034	RefPlantNLR	MEAAAMAVTAATGALAPVLVKLAALLDDGECNLLEGSRSDAEFIRSELEAVHSLLTPNILGRMGDDDAACKDGLIAEVRELSYDLDDAVDDFLELNFEQRRSASPFGELKARVEERVSNRFSDWKLPAASLPPSSVHRRAGLPPPDAGLVGMHKRKEELIELLEQGSSDASRWRKRKPHVPLRIMGGEMQKIVFKIPMVDDKSRTKAMSLVASTVGVHSVAIAGDLRDQVVVVGDGIDSINLVSALRKKVGPAMFLEVSQVKEDVKEITAMLAPVKSICEFHEVKTICILGLPGGGKTTIARVLYHALGTQFQCRVFASISPSSSPSPNLTETLADIFAQAQLGVTDTLSTPYGGSGTGRALQQHLIDNISAFLLNKKYLIVIDDIWHWEEWEVIRKSI…	MEAAAMAVTAATGALAPVLVKLAALLDDGECNLLEGSRSDAEFIRSELEAVHSLLTPNILGRMGDDDAACKDGLIAEVRELSYDLDDAVDDFLELNFEQRRSASPFGELKARVEERVSNRFSDWKLPAASLPPSSVHRRAGLPPPDAGLVGMHKRKEELIELLEQGSSDASRWRKRKPHVPLRIMGGEMQKIVFKIPMVDDKSRTKAMSLVASTVGVHSVAIAGDLRDQVVVVGDGIDSINLVSALRKKVGPAMFLEVSQVKEDVKEITAMLAPVKSICEFHEVKTICILGLPGGGKTTIARVLYHALGTQFQCRVFASISPSSSPSPNLTETLADIFAQAQLGVTDTLSTPYGGSGTGRALQQHLIDNISAFLLNKKYLIVIDDIWHWEEWEVIRKSI…
Pikm-2	Pikm-1	Pik	helper	Oryza sativa	CC	CNL	-	yes	https://doi.org/10.1534/genetics.108.095034	RefPlantNLR	MELVVGASEATMKSLLGKLGNLLAQEYALISGIRGDIQYINDELASMQAFLRDLSNVPEGHSHGHRMKDWMKQIRDIAYDVEDCIDDFAHRLPQDSISDAKWSFLLTKIYELWTWWPRRVIASNIAQLKVRAQQIADRRSRYGVNNPEHLDSSSSARTRAVNYEIAEYQVTSPQIIGIKEPVGMKTVMEELEVWLTNPQAENGQAVLSIVGFGGVGKTTIATALYRKVSEKFQCRASVAVSQNYDQGKVLNSILSQVSNQEQGSSTTISEKKNLTSGAKSMLKTALSLLRGNCICQPENDGNPDNTPIRLQETTDDDQNPRKLEQLLAEKSYILLIDDIWSAETWESIRSILPKNNKGGRIIVTTRFQAVGSTCSPLETDRLHTVDFLTDDESQNLFNT…	MELVVGASEATMKSLLGKLGNLLAQEYALISGIRGDIQYINDELASMQAFLRDLSNVPEGHSHGHRMKDWMKQIRDIAYDVEDCIDDFAHRLPQDSISDAKWSFLLTKIYELWTWWPRRVIASNIAQLKVRAQQIADRRSRYGVNNPEHLDSSSSARTRAVNYEIAEYQVTSPQIIGIKEPVGMKTVMEELEVWLTNPQAENGQAVLSIVGFGGVGKTTIATALYRKVSEKFQCRASVAVSQNYDQGKVLNSILSQVSNQEQGSSTTISEKKNLTSGAKSMLKTALSLLRGNCICQPENDGNPDNTPIRLQETTDDDQNPRKLEQLLAEKSYILLIDDIWSAETWESIRSILPKNNKGGRIIVTTRFQAVGSTCSPLETDRLHTVDFLTDDESQNLFNT…
PIK5-NP	PIK6-NP	Pik	sensor	Oryza sativa	CC	CONL	HMA	no (ortholog of Pik-1)	https://doi.org/10.1534/genetics.108.095034	RefPlantNLR	MAVYSVATGALAPVLSKLSALLGDEHLDLAERTRSDAMFIRSQLEAVHSLLLPRISWGMTGEEVDALCKDELMAEVRELSYDMDDAIDEFFLEEPMAGGDGGPFDELKTRVEDVSKRFSDSRRWRPPVEQHQPSLTAATVDCPPPHARFVHNMMDVSELVEMDKQHEKELIKLLEQGADTSIYASRWRIATPWHDKEQSTVVKVPEREWGFPDNRNSPFIWASDSFERLRSGSLCGDTLRLDGEGANIRKLLSTLRNKVGRAQLVQVEDKRKRVEEATKPCEFHEVKTICILGLPGAGKTTLAKLLYSHHSTTEQQFQHRAFVSLSPGANLTDTLTDILLQVGAYNDDATPYCGTGTPHQQYLIDNISAYLIGKKYLIIIDDVWHWEEWEVIRKSIPKN…	MAVYSVATGALAPVLSKLSALLGDEHLDLAERTRSDAMFIRSQLEAVHSLLLPRISWGMTGEEVDALCKDELMAEVRELSYDMDDAIDEFFLEEPMAGGDGGPFDELKTRVEDVSKRFSDSRRWRPPVEQHQPSLTAATVDCPPPHARFVHNMMDVSELVEMDKQHEKELIKLLEQGADTSIYASRWRIATPWHDKEQSTVVKVPEREWGFPDNRNSPFIWASDSFERLRSGSLCGDTLRLDGEGANIRKLLSTLRNKVGRAQLVQVEDKRKRVEEATKPCEFHEVKTICILGLPGAGKTTLAKLLYSHHSTTEQQFQHRAFVSLSPGANLTDTLTDILLQVGAYNDDATPYCGTGTPHQQYLIDNISAYLIGKKYLIIIDDVWHWEEWEVIRKSIPKN…
PIK6-NP	PIK5-NP	Pik	helper	Oryza sativa	CC	CNL	-	no (ortholog of Pik-2)	https://doi.org/10.1534/genetics.108.095034	RefPlantNLR	MELAVGASEATMRSLLGKLGNLLAQEYSLVSGVRGDIQYINDELASMQAFLRDLSVVTEGHNHDNRRKDWMKQIRDVAYDVEDCIDDFAHRLPQDSISDAKCSFILTKMYELLTWWPRRDIASRIAELKVRAQQIADRRNRYGVNNPEHCDSSNSPRPRAHAAAQDIAEYQDTKPQIVSIKEPVGMKTVMENLEKWLTEPQPDKGRAVLSIVGFGGVGKTTIAMALYRKVSGKFDCQASVAVSQNYDEDEVLRSILNQVSKQEEAGGSTESSSRDENTREPQGSSSTSSREENTAESGTKRMLNKLKKALPLSLLGGNDDKTSVRQQETMGSLQLREELKRRLAEKRYILLIDDIWSAKTWNSIIIPFLPSENDKDSRIIVTTRFHAVGSTCSPRHKND…	MELAVGASEATMRSLLGKLGNLLAQEYSLVSGVRGDIQYINDELASMQAFLRDLSVVTEGHNHDNRRKDWMKQIRDVAYDVEDCIDDFAHRLPQDSISDAKCSFILTKMYELLTWWPRRDIASRIAELKVRAQQIADRRNRYGVNNPEHCDSSNSPRPRAHAAAQDIAEYQDTKPQIVSIKEPVGMKTVMENLEKWLTEPQPDKGRAVLSIVGFGGVGKTTIAMALYRKVSGKFDCQASVAVSQNYDEDEVLRSILNQVSKQEEAGGSTESSSRDENTREPQGSSSTSSREENTAESGTKRMLNKLKKALPLSLLGGNDDKTSVRQQETMGSLQLREELKRRLAEKRYILLIDDIWSAKTWNSIIIPFLPSENDKDSRIIVTTRFHAVGSTCSPRHKND…
Pii-2	Pii-1	Pii	sensor	Oryza sativa	CC	CNLO	NOI	yes	https://doi.org/10.1101/227132	RefPlantNLR	MATAGAAVDRLLRRLASGAGHLELPSSIDEDMAHVKRTLARLQDVLLTVEGKYFKMGAEVQEWMRKIKQIAYGIQDLLDEFEDSSGTGSQRNGSRISEGTLSCSSAPFFCHLSRSQRIRVLKRKLDQSTKDTSVFSLLQHSLSNLDKSNEQEVLFHRTEIIGRDTDKENIKNLLLQNDVDKLPIIPIVGLAGLGKTAVAKLIFHEQGEGWNFDQRIWVHLDKKLDLNKIANSIISQVNQSVDTTKNQIQNNLQFKRNCLQEVLCDQSSLIVLDDLFSTEENQIAELKEMLRGTKKGTKIIVTTSSEISAELIHTVPPYKLGPLSEGDCSTIFCQRAFGDGHENSSLTEIAKQIVKRCEGIPAVAYSLGSLVRNKNKEAWLYARDKEIWELPTLFPNGFE…	MATAGAAVDRLLRRLASGAGHLELPSSIDEDMAHVKRTLARLQDVLLTVEGKYFKMGAEVQEWMRKIKQIAYGIQDLLDEFEDSSGTGSQRNGSRISEGTLSCSSAPFFCHLSRSQRIRVLKRKLDQSTKDTSVFSLLQHSLSNLDKSNEQEVLFHRTEIIGRDTDKENIKNLLLQNDVDKLPIIPIVGLAGLGKTAVAKLIFHEQGEGWNFDQRIWVHLDKKLDLNKIANSIISQVNQSVDTTKNQIQNNLQFKRNCLQEVLCDQSSLIVLDDLFSTEENQIAELKEMLRGTKKGTKIIVTTSSEISAELIHTVPPYKLGPLSEGDCSTIFCQRAFGDGHENSSLTEIAKQIVKRCEGIPAVAYSLGSLVRNKNKEAWLYARDKEIWELPTLFPNGFE…
Pii-1	Pii-2	Pii	helper	Oryza sativa	CC	CNL	-	yes	https://doi.org/10.1101/227132	RefPlantNLR	MVGAEMLVAAAVSQVARKINDIVGVAQGEVKLCCNFSDDLEGIKDTLVYLETLLKNAENNSFGSDRANLRHWLGQIKSLAYDIEDIVDGYYSSKEQFDGGSYAQKGSLFCSLSNPMLLKGSMVYKMKSKREMLQQSQQLPNQYHFLSYINSAVHYFEEKQTTSYRNTDIAIVGRDADLDHLMDLLMQNSAEELCIIPIVGPVGFGKTSLAQLVFNDTRTEVFSFRIWVHVSMGNINLEKIGRDIVSQTTEKIEGNMQLQSIKNAVQRVLNKYSCLIIIDSLWGKDEEVNELKQMLLTGRHTESKIIVTTHSNKVAKLISTVPLYKLAALSEDDCLKIFSQRAMTGPGDPLFREYGEEIVRRCEGTPLVANFLGSVVNAQRQRREIWQAAKDKEMWKIEE…	MVGAEMLVAAAVSQVARKINDIVGVAQGEVKLCCNFSDDLEGIKDTLVYLETLLKNAENNSFGSDRANLRHWLGQIKSLAYDIEDIVDGYYSSKEQFDGGSYAQKGSLFCSLSNPMLLKGSMVYKMKSKREMLQQSQQLPNQYHFLSYINSAVHYFEEKQTTSYRNTDIAIVGRDADLDHLMDLLMQNSAEELCIIPIVGPVGFGKTSLAQLVFNDTRTEVFSFRIWVHVSMGNINLEKIGRDIVSQTTEKIEGNMQLQSIKNAVQRVLNKYSCLIIIDSLWGKDEEVNELKQMLLTGRHTESKIIVTTHSNKVAKLISTVPLYKLAALSEDDCLKIFSQRAMTGPGDPLFREYGEEIVRRCEGTPLVANFLGSVVNAQRQRREIWQAAKDKEMWKIEE…
Pi5-3	Pi5-1	Pii	sensor	Oryza sativa	CC	CNLO	HMA	no (ortholog of Pii-2)	https://doi.org/10.1534/genetics.108.099226	RefPlantNLR	MATAGAAVDRLLRRLAADAGRLKLPSSIDEDMAQVRRTLARLQDVLLSVEGKYFKMSMEAQEWMRKINQISYDIQDLLDEFEDCSEAGSQRGSSWIAKEILLCSSSPCFFNSSRLQRIRIIKRKLDLSTEDSVVLSLMQHSPSNLKHCNEPVIFDGYKILGRDNDRENVKNLLFQNDADKFSIIPIVGLAGIGKTALARLIFQDYGEEWNFDQRIWICIDRKLELNKIANDIISQVNKKEETISEFVLNDQIHNNLQFMKNRLQEVLSDKSSLIVLDGLISTDKNQLIELKEMLRGTEKCTKIIVTTSSEVSADLIGTVPSYKLHPLSDDDCWGIFCQRAFDNGAGNMDRAEIGRQIVKRCEGIPMAAYSLGSMMRNKDDNAWLWARDKEIWELPKVFA…	MATAGAAVDRLLRRLAADAGRLKLPSSIDEDMAQVRRTLARLQDVLLSVEGKYFKMSMEAQEWMRKINQISYDIQDLLDEFEDCSEAGSQRGSSWIAKEILLCSSSPCFFNSSRLQRIRIIKRKLDLSTEDSVVLSLMQHSPSNLKHCNEPVIFDGYKILGRDNDRENVKNLLFQNDADKFSIIPIVGLAGIGKTALARLIFQDYGEEWNFDQRIWICIDRKLELNKIANDIISQVNKKEETISEFVLNDQIHNNLQFMKNRLQEVLSDKSSLIVLDGLISTDKNQLIELKEMLRGTEKCTKIIVTTSSEVSADLIGTVPSYKLHPLSDDDCWGIFCQRAFDNGAGNMDRAEIGRQIVKRCEGIPMAAYSLGSMMRNKDDNAWLWARDKEIWELPKVFA…
Pi5-1	Pi5-3	Pii	helper	Oryza sativa	CC	CNL	-	no (ortholog of Pii-1)	https://doi.org/10.1534/genetics.108.099226	RefPlantNLR	MVGAEMLVAAAVSQVARKINDIVGVAQGEVKLCCNFSDDLEGIKDTLVYLETLLKNAENNSFGSDRANLRHWLGQIKSLAYDIEDIVDGYYSSKEQFDGGSYAQKGSLFCSLSNPMLLKGSMVYKMKSKREMLQQSQQLPNQYHFLSYINSAVHYFEEKQTTSYRNTDIAIVGRDADLDHLMDLLMQNSAEELCIIPIVGPVGFGKTSLAQLVFNDTRTEVFSFRIWVHVSMGNINLEKIGRDIVSQTTEKIEGNMQLQSIKNAVQRVLNKYSCLIIIDSLWGKDEEVNELKQMLLTGRHTESKIIVTTHSNKVAKLISTVPLYKLAALSEDDCLKIFSQRAMTGPGDPLFREYGEEIVRRCEGTPLVANFLGSVVNAQRQRREIWQAAKDEEMWKIEE…	MVGAEMLVAAAVSQVARKINDIVGVAQGEVKLCCNFSDDLEGIKDTLVYLETLLKNAENNSFGSDRANLRHWLGQIKSLAYDIEDIVDGYYSSKEQFDGGSYAQKGSLFCSLSNPMLLKGSMVYKMKSKREMLQQSQQLPNQYHFLSYINSAVHYFEEKQTTSYRNTDIAIVGRDADLDHLMDLLMQNSAEELCIIPIVGPVGFGKTSLAQLVFNDTRTEVFSFRIWVHVSMGNINLEKIGRDIVSQTTEKIEGNMQLQSIKNAVQRVLNKYSCLIIIDSLWGKDEEVNELKQMLLTGRHTESKIIVTTHSNKVAKLISTVPLYKLAALSEDDCLKIFSQRAMTGPGDPLFREYGEEIVRRCEGTPLVANFLGSVVNAQRQRREIWQAAKDEEMWKIEE…
Pia-2	Pia-1	Pia	sensor	Oryza sativa	CC	CNLO	HMA	yes	https://doi.org/10.1111/j.1365-313X.2011.04502.x	RefPlantNLR	MDAPASFSLGAMGPLLRKLDSLLVAPEIRLPKPLKEGIELLKEDLEEIGVSLVEHSVVDSPTHKARFWMDEVRDLSYHIEDCIDTMFSMRSGGDDGKPRSERRHKVGRAKIDGFSKKPKPCTRMARIAELRALVREASERLERYQLGDVCGSSSPVVFTADGRARPLHHGVSANLVGVDEFKTKLNRWLSDEEGPHLKVAAIVGPAGIGKTALATELYRDHRWQFECRAFVRASRKPDMQRLLGGILSQVQRRQRSSDAYADSTVQSLIDNLREHLQDRRYLIIIDGLWETAVWNIANSAFPDVNSFSRILITADIEQVALECCGYKYDYIMRMEPLGSLDSKKVFFNKVFGSEDQCPPELKEVSNTILEKCGGLPLAIISIAGLLGSQPENPVLWDYV…	MDAPASFSLGAMGPLLRKLDSLLVAPEIRLPKPLKEGIELLKEDLEEIGVSLVEHSVVDSPTHKARFWMDEVRDLSYHIEDCIDTMFSMRSGGDDGKPRSERRHKVGRAKIDGFSKKPKPCTRMARIAELRALVREASERLERYQLGDVCGSSSPVVFTADGRARPLHHGVSANLVGVDEFKTKLNRWLSDEEGPHLKVAAIVGPAGIGKTALATELYRDHRWQFECRAFVRASRKPDMQRLLGGILSQVQRRQRSSDAYADSTVQSLIDNLREHLQDRRYLIIIDGLWETAVWNIANSAFPDVNSFSRILITADIEQVALECCGYKYDYIMRMEPLGSLDSKKVFFNKVFGSEDQCPPELKEVSNTILEKCGGLPLAIISIAGLLGSQPENPVLWDYV…
Pia-1	Pia-2	Pia	helper	Oryza sativa	CC	CNL	-	yes	https://doi.org/10.1111/j.1365-313X.2011.04502.x	RefPlantNLR	MEAALLSGFIKAILPRLFSLVDDKHKLHKGVKGDIDFLIKELRMIVGAIDDDLSLDHPAAAAVQTLCMEDLRELAHGIEDCIDGVLYRAARDQQQSPVRRAVQAPKKLQRNLQLAQQLQRLKRMAAEANQRKQRYTAAAPGQHGQVYSSAAAQVDEPWPSCSSASDPRIHEADLVGVDADREELLEQLAERQPEQLKVIAIVGFCGLGKTALAAEAYNRETGGGRFERHAWVCAGHRSAREVLGELLRRLDADGRSFHGDSDAGQLCVDIRQQLEKNRYFIVIDDIQTEDQWKSIKSAFPTDKDIGSRIVVTTTIQSVANACCSANGYLHKMSRLDKNCSKQLLSKKACPERYSHYKQPDSAAILKKCDGQPLALVTIGEFLQANGWPTGPNCEDLCNR…	MEAALLSGFIKAILPRLFSLVDDKHKLHKGVKGDIDFLIKELRMIVGAIDDDLSLDHPAAAAVQTLCMEDLRELAHGIEDCIDGVLYRAARDQQQSPVRRAVQAPKKLQRNLQLAQQLQRLKRMAAEANQRKQRYTAAAPGQHGQVYSSAAAQVDEPWPSCSSASDPRIHEADLVGVDADREELLEQLAERQPEQLKVIAIVGFCGLGKTALAAEAYNRETGGGRFERHAWVCAGHRSAREVLGELLRRLDADGRSFHGDSDAGQLCVDIRQQLEKNRYFIVIDDIQTEDQWKSIKSAFPTDKDIGSRIVVTTTIQSVANACCSANGYLHKMSRLDKNCSKQLLSKKACPERYSHYKQPDSAAILKKCDGQPLALVTIGEFLQANGWPTGPNCEDLCNR…
Pias-2	Pias-1	Pia	sensor	Oryza sativa	CC	CNLO	DUF761	yes	https://doi.org/10.1073/pnas.2116896119	https://www.ncbi.nlm.nih.gov/protein/BDE47521.1	MDAPVSFSLGAMGPLLRKLDSLPVAPEIRLPEPLKDGIELLKEDLEEIGAAVVEQSTVDSPSHRARYWMDEVRDLSYHIEDCIDTMFSMRCGGDDGKPRSVRRHKVGRVKVDGFSKTQKPCTRLARIAELRALVREASERHERYQLGDGRASSSSSSSHRVFTAHGQVPAPCRNLVGMDEPKTKLTNMLTDEAELHMKVVCILGSAGIGKTTLAEQVYRKLRWQFDCHAFVRASRKPDMRRLLGAILSQVQPRIRISDTSTVQSLIDNLWEYLQKKRYFIVIDELYETATWDIITSAFPEDNNCSRIMTTAGIEGVALECCSYHSVNIFKMKPLGLDDSAKLFFNRVFGSEQQCPYELSEVSYRITAKCGGLPLAVIIIAGLLASLPCKTELWYNIDGC…	MDAPVSFSLGAMGPLLRKLDSLPVAPEIRLPEPLKDGIELLKEDLEEIGAAVVEQSTVDSPSHRARYWMDEVRDLSYHIEDCIDTMFSMRCGGDDGKPRSVRRHKVGRVKVDGFSKTQKPCTRLARIAELRALVREASERHERYQLGDGRASSSSSSSHRVFTAHGQVPAPCRNLVGMDEPKTKLTNMLTDEAELHMKVVCILGSAGIGKTTLAEQVYRKLRWQFDCHAFVRASRKPDMRRLLGAILSQVQPRIRISDTSTVQSLIDNLWEYLQKKRYFIVIDELYETATWDIITSAFPEDNNCSRIMTTAGIEGVALECCSYHSVNIFKMKPLGLDDSAKLFFNRVFGSEQQCPYELSEVSYRITAKCGGLPLAVIIIAGLLASLPCKTELWYNIDGC…
Pias-1	Pias-2	Pia	helper	Oryza sativa	CC	CNL	-	yes	https://doi.org/10.1073/pnas.2116896119	https://www.ncbi.nlm.nih.gov/protein/BDE47520.1	MEAALLSGFIKAILPRLFSLVNDKLNLHKGVKGDIDFLIKELRMIVGAIDDDLSVEHGAAAAAAAVQTLCMEDLRELAHGIEDCIDGVLYRAAREQRRSSSLLPRTVRATKKLLQTNQHLAQELQRLKRMVEEANQRKQRYTAAAPGQHGQVYSSAAAQVDEPWPSCSSASDPRIHEADLVGVDADRAELLEQLAERQPEQLKVIAIVGFCGLGKTALAAEAYNRETRGGRFERHAWVCAAHRSAREVLGELLRRIDAACHGDSDAGQLCVDIRQQLEKKRYFIVIDDIQTEDQWKSIKSAFPTDKDIGSRIVVTTTIQSVANACCSANGYLHKMSRLDKNCSKQLLSKKACPERYSHYKQPDSAAILKKCDGQPLALVTIGEFLQANGWPTGPNCEDL…	MEAALLSGFIKAILPRLFSLVNDKLNLHKGVKGDIDFLIKELRMIVGAIDDDLSVEHGAAAAAAAVQTLCMEDLRELAHGIEDCIDGVLYRAAREQRRSSSLLPRTVRATKKLLQTNQHLAQELQRLKRMVEEANQRKQRYTAAAPGQHGQVYSSAAAQVDEPWPSCSSASDPRIHEADLVGVDADRAELLEQLAERQPEQLKVIAIVGFCGLGKTALAAEAYNRETRGGRFERHAWVCAAHRSAREVLGELLRRIDAACHGDSDAGQLCVDIRQQLEKKRYFIVIDDIQTEDQWKSIKSAFPTDKDIGSRIVVTTTIQSVANACCSANGYLHKMSRLDKNCSKQLLSKKACPERYSHYKQPDSAAILKKCDGQPLALVTIGEFLQANGWPTGPNCEDL…
RGH2	RGH3	RGH2/RGH3	sensor	Hordeum vulgare	CC	CNLO	Exo70	no (linked to RGH3)	https://doi.org/10.1093/plcell/koad266	https://www.ncbi.nlm.nih.gov/protein/UZM07849.1	MEMMEAPVSASQGAMRSLPRKLESLLSGPNQGLRPEEKKKLRFLQADLQGLNDSYLFEPSEVETPASTASFWMKDVRDLSYDIDDFISELGHVAVSGARIGAAQIQKLPGVKISRFPDKLKRRQWISDEISGFRTRVKEAIHRHKTYLGGCRWRPSSSSSQHSAPSPCGRAAIRLVGMDSPVKQLCGWLANDGQPEHKVASIVGTSGVGKTTLARQVYHKLGGQFECQAFVQTSPKQDMKMLLTSILSQVRRHHLPDSFEVHKLLFEIEAHLQDKTYIIVIDNLQAPSTWDIINHALPKGNCCSRILTTTEVVAIAQTCCADTSKYIFKKEPLSEDESRELFLGTVFGHEAGCPQVLKEVSNEIIKRSGGLPLAIIILASLLAGQPASSIEHWNYIKNS…	MEMMEAPVSASQGAMRSLPRKLESLLSGPNQGLRPEEKKKLRFLQADLQGLNDSYLFEPSEVETPASTASFWMKDVRDLSYDIDDFISELGHVAVSGARIGAAQIQKLPGVKISRFPDKLKRRQWISDEISGFRTRVKEAIHRHKTYLGGCRWRPSSSSSQHSAPSPCGRAAIRLVGMDSPVKQLCGWLANDGQPEHKVASIVGTSGVGKTTLARQVYHKLGGQFECQAFVQTSPKQDMKMLLTSILSQVRRHHLPDSFEVHKLLFEIEAHLQDKTYIIVIDNLQAPSTWDIINHALPKGNCCSRILTTTEVVAIAQTCCADTSKYIFKKEPLSEDESRELFLGTVFGHEAGCPQVLKEVSNEIIKRSGGLPLAIIILASLLAGQPASSIEHWNYIKNS…
RGH3	RGH2	RGH2/RGH3	helper	Hordeum vulgare	CC	CNL	-	no (linked to RGH2)	https://doi.org/10.1093/plcell/koad266	https://www.ncbi.nlm.nih.gov/protein/UZM07848.1	MVSPAGLVAEKAAATAFANVVMGRLNRELEKKYQMWKNIRTEISSLQTDLGILAAAVDDHQTMPAAPRTAVTRVYGEEIRELTHDIEDCVERFLHRITCKPGASRARRSVHAIRTFRPRLRFAAKIKEFRSRVAQARERALHAAMLADGAQASNIIDTTQRAVGYAQDCHHPVGIEEAVMELRRLLDIEPTQDEAESTPAAAQAQLRVVAIVGFGGSGKTTLAKAVYDTVHTEGSLRCAWVDGHSLDRKDANGIIKHIREKLHLGEGCSATLPTEYHQDRYLIVVDDIKDKHLMHWNTLRNAFRNNGRIIVTTATQSVANRCCNHPREEDRCTFGYVYNMKSLGEEDSRKIALLGRCTPELVLGAAKLLKKCGGLPLALYSVACQLSCENVLMATGTFC…	MVSPAGLVAEKAAATAFANVVMGRLNRELEKKYQMWKNIRTEISSLQTDLGILAAAVDDHQTMPAAPRTAVTRVYGEEIRELTHDIEDCVERFLHRITCKPGASRARRSVHAIRTFRPRLRFAAKIKEFRSRVAQARERALHAAMLADGAQASNIIDTTQRAVGYAQDCHHPVGIEEAVMELRRLLDIEPTQDEAESTPAAAQAQLRVVAIVGFGGSGKTTLAKAVYDTVHTEGSLRCAWVDGHSLDRKDANGIIKHIREKLHLGEGCSATLPTEYHQDRYLIVVDDIKDKHLMHWNTLRNAFRNNGRIIVTTATQSVANRCCNHPREEDRCTFGYVYNMKSLGEEDSRKIALLGRCTPELVLGAAKLLKKCGGLPLALYSVACQLSCENVLMATGTFC…
RPG5	HvRGA1	rpg4 locus	sensor	Hordeum vulgare	CC	CNLO	Serine/Threonine protein kinase	yes	https://doi.org/10.1094/MPMI-06-12-0146-R	RefPlantNLR	MEVPPARSSSKPMPLPHPLPLPHEEDAAPSSSDQATTDAIWSELANASPERISSSRSRMEETTLEETPARSSSEPMPLPDKDDATYSARRDTVPVKMGGSPDSASLEANMQDPPITALLGPMGRLLRRLHSFESSDHRLPGGLTANGIRLLREGLEGLYDCLKDVPDADLDLGATPKWWTKEVRELAYDTEDFFDNVMQSGAGTRDGVAVGRSSLLSWIINKRKQRLPQIAQDFSHLMARLDDARERCKSFQFAPETAIKPDHGQASTSRHTSELPLDLPVSAVSISNVHVNTAGCSLVGVEQPMKKLVNLLAFGDDNQKQLKVISISGSAGVGKTTVARTIYHRYGREFQCRAFVRVSRNPDMRRLLTSVLSQTKAPRTHSFSDAQDLIDSIIKHLQG…	MEVPPARSSSKPMPLPHPLPLPHEEDAAPSSSDQATTDAIWSELANASPERISSSRSRMEETTLEETPARSSSEPMPLPDKDDATYSARRDTVPVKMGGSPDSASLEANMQDPPITALLGPMGRLLRRLHSFESSDHRLPGGLTANGIRLLREGLEGLYDCLKDVPDADLDLGATPKWWTKEVRELAYDTEDFFDNVMQSGAGTRDGVAVGRSSLLSWIINKRKQRLPQIAQDFSHLMARLDDARERCKSFQFAPETAIKPDHGQASTSRHTSELPLDLPVSAVSISNVHVNTAGCSLVGVEQPMKKLVNLLAFGDDNQKQLKVISISGSAGVGKTTVARTIYHRYGREFQCRAFVRVSRNPDMRRLLTSVLSQTKAPRTHSFSDAQDLIDSIIKHLQG…
HvRGA1	RPG5	rpg4 locus	helper	Hordeum vulgare	CC	CNL	-	yes	https://doi.org/10.1094/MPMI-06-12-0146-R	RefPlantNLR	MEVAVVVGPIVKLLPKLLSVIDGKRKQLDSLEVDAGFIRRDLQSIQEIIGRSNGSRSITDLWVRDLRRLADDMEDCIDRFQVGKMSRISFVGKICKLKKRSKETLEQLQNCISIAGAAAPAPDPPSAPGGTDQDPEEQLLGLLARSQPEGNLKVISVAGFSGVGMTRLAHKVYSDRDVRSQFPLHAWVRAAPGMSVLKLLQKIHDQLMLISITKDHGETASNSKIIPQINGNAQHAVSDHPLAGLLKTGRYLIVIDGVNTHELYDVLSAFSWADGMDGRIIMTTTIQLPSATCCKCGNGSSLAMDSTSQVFIGELTESGFVESCLHLRDDTLARMRRSSNEILSSPVVQDLLLYFCMFPRDHPVRRNPLIRRWLAEGLVFPQPETEIFSQDVAVKNLES…	MEVAVVVGPIVKLLPKLLSVIDGKRKQLDSLEVDAGFIRRDLQSIQEIIGRSNGSRSITDLWVRDLRRLADDMEDCIDRFQVGKMSRISFVGKICKLKKRSKETLEQLQNCISIAGAAAPAPDPPSAPGGTDQDPEEQLLGLLARSQPEGNLKVISVAGFSGVGMTRLAHKVYSDRDVRSQFPLHAWVRAAPGMSVLKLLQKIHDQLMLISITKDHGETASNSKIIPQINGNAQHAVSDHPLAGLLKTGRYLIVIDGVNTHELYDVLSAFSWADGMDGRIIMTTTIQLPSATCCKCGNGSSLAMDSTSQVFIGELTESGFVESCLHLRDDTLARMRRSSNEILSSPVVQDLLLYFCMFPRDHPVRRNPLIRRWLAEGLVFPQPETEIFSQDVAVKNLES…

### Sheet: 3_BLASTP
Query NLR ID in Stein et al., 2018	Subject NLR ID in RefSeq (GCF_034140825.1)	Percentage of identical matches	Alignment length	Number of mismatches	Number of gap openings	Start of alignment in query	End of alignment in query	Start of alignment in subject	End of alignment in subject	Expect value	Bitscore	Query coverage per high-scoring segment pairs	Subject coverage per high-scoring segment pairs
Osjap08G08300.1	XP_015648890.1	99.4	538	3	0	1	538	1	538	0	1070	58	94.9
Osjap08G08300.1	XP_015619024.1	35.5	1044	505	35	1	922	1	998	2.9e-122	396	99.5	99
Osjap08G08300.1	XP_015617491.1	32.1	977	539	33	7	922	10	923	7.02e-116	379	98.8	91.6
Osjap08G08310.1	XP_015650657.3	89.9	1387	0	2	36	1422	1	1247	0	2354	97.5	100
Osjap08G08310.1	XP_025875872.2	88.9	1387	15	2	36	1422	1	1248	0	2353	97.5	100
Osjap08G08310.1	XP_015650886.1	28.8	1485	693	47	36	1415	1	1225	3.16e-123	415	97	99.9
Osjap08G14630.1	XP_015650972.1	100	932	0	0	311	1242	1	932	0	1902	60.4	90.7
Osjap08G14630.1	XP_015650973.1	99.4	856	3	1	311	1166	1	854	0	1718	55.4	96.4
Osjap08G14630.1	XP_066161536.1	46.3	674	322	11	249	894	107	768	2.48e-165	528	41.8	61.8
Osjap08G14640.1	XP_066159867.1	91.4	641	3	1	1	589	8	648	0	1134	97.7	66.6
Osjap08G14640.1	XP_015639263.1	40.2	630	325	15	1	589	1	619	1.65e-125	394	97.7	61.9
Osjap08G14640.1	XP_015615734.1	40.1	626	331	20	1	601	1	607	3.52e-122	388	99.7	53.5
Osjap10G01700.1	XP_015614414.1	57.9	1258	363	12	1	1205	1	1144	0	1213	100	90.1
Osjap10G01700.1	XP_066161020.1	100	643	0	0	123	765	1	643	0	1204	53.4	98.2
Osjap10G01700.1	XP_025876737.2	58	814	298	11	1	775	1	809	2.94e-262	764	64.3	94
Osjap10G01720.1	XP_066160691.1	100	634	0	0	232	865	1	634	0	1268	63.7	97.7
Osjap10G01720.1	XP_015649113.1	49.3	878	409	19	8	865	3	864	6.27e-255	742	86.1	89.2
Osjap10G01720.1	XP_025877474.1	44.7	879	455	15	6	865	5	871	4.56e-232	683	86.3	89.4
Osjap10G09150.1	XP_015614492.1	90	1297	0	1	49	1215	1	1297	0	2263	96	100
Osjap10G09150.1	XP_066161836.1	52.7	929	291	9	58	851	60	975	1.9e-303	895	65.3	57.8
Osjap10G09150.1	XP_015639260.1	37.7	983	436	17	62	875	2	977	2.55e-183	569	67	85.9
Osjap10G09160.1	XP_015614031.1	100	998	0	0	1	998	1	998	0	1934	100	100
Osjap10G09160.1	XP_066161952.1	65.1	921	293	13	1	908	1	906	0	1116	91	91.6
Osjap10G09160.1	XP_066161728.1	43.2	940	482	18	1	910	1	918	2.33e-224	664	91.2	92.2
Osjap11G08390.1	XP_066161728.1	94.8	1002	40	5	1	999	1	993	0	1838	98.5	99.7
Osjap11G08390.1	XP_066161952.1	43.8	943	485	16	1	927	1	914	4.08e-231	682	91.4	92.4
Osjap11G08390.1	XP_015614031.1	43.2	943	481	20	1	921	1	910	6.23e-220	654	90.8	91.2
Osjap11G08400.1	XP_066161727.1	54.1	941	303	7	1	825	1	928	0	892	68.6	82.6
Osjap11G08400.1	XP_066161538.1	38.5	979	453	16	18	863	3	965	5.29e-169	534	70.4	78.2
Osjap11G08400.1	XP_015639260.1	37.5	998	465	16	18	870	3	986	2.49e-164	519	71	86.6
Osjap11G14980.1	XP_066161952.1	100	989	0	0	1	989	1	989	0	1964	100	100
Osjap11G14980.1	XP_015614031.1	64.4	937	306	13	1	922	1	924	0	1111	93.2	92.6
Osjap11G14980.1	XP_066161728.1	43.8	940	486	16	1	914	1	924	2.9e-232	684	92.4	92.8
Osjap11G14990.2	XP_066161836.1	88.3	1554	0	2	949	2320	33	1586	0	2697	59.1	98
Osjap11G14990.2	XP_015650500.1	49.9	998	417	30	1	938	1	975	9.45e-267	811	40.4	99.4
Osjap11G14990.2	XP_015650502.1	49.9	998	417	30	1	938	1	975	9.45e-267	811	40.4	99.4
Osjap11G15560.1	XP_025877099.1	91.5	1157	10	3	19	1139	1	1105	0	2014	98.2	99.6
Osjap11G15560.1	XP_015610878.1	34.2	1174	566	28	25	1130	23	1058	4.27e-168	525	96.9	96.1
Osjap11G15560.1	XP_025881152.2	30.3	1188	615	28	25	1136	23	1073	1.08e-132	431	97.5	97.1
Osjap11G15570.1	XP_015615521.1	100	973	0	0	1	973	1	973	0	1879	100	100
Osjap11G15570.1	NP_001410213.1	46.5	1057	446	17	1	956	1	1038	3.59e-274	793	98.3	99.4
Osjap11G15570.1	XP_015614893.2	44.4	1017	480	19	1	942	1	1007	2.57e-248	726	96.8	98.4
Osjap11G22380.1	XP_015617624.1	98.2	892	1	1	33	909	1	892	0	1560	89.3	95
Osjap11G22380.1	XP_015616479.1	68.1	980	218	11	44	981	103	1029	0	1095	95.5	90
Osjap11G22380.1	XP_015616480.1	68.1	980	218	11	44	981	90	1016	0	1095	95.5	91.2
Osjap11G22390.1	XP_066161843.1	100	1038	0	0	28	1065	2	1039	0	1944	97.5	99.9
Osjap11G22390.1	XP_015617294.1	100	1000	0	0	66	1065	1	1000	0	1869	93.9	100
Osjap11G22390.1	XP_015616486.1	89.6	1004	91	4	66	1065	1	995	0	1664	93.9	100
Osjap11G22410.1	XP_015617295.1	100	964	0	0	17	980	15	978	0	1827	97.8	98
Osjap11G22410.1	XP_015617296.1	100	782	0	0	199	980	1	782	0	1471	79.3	99.2
Osjap11G22410.1	XP_015616479.1	67.4	1031	264	13	12	979	2	1023	0	1240	98.2	99.2
Osjap11G22420.1	XP_025876942.1	100	958	0	0	1	958	1	958	0	1784	87.8	95.1
Osjap11G22420.1	XP_015617294.1	76.9	959	213	5	1	958	1	951	0	1350	87.8	95.1
Osjap11G22420.1	XP_066161843.1	76.9	959	213	5	1	958	40	990	0	1350	87.8	91.5
Osjap11G26730.1	XP_015617274.1	99.9	1162	1	0	1	1162	1	1162	0	2340	97.8	96.8
Osjap11G26730.1	XP_066161561.1	99.9	1162	1	0	1	1162	1	1162	0	2340	97.8	96.8
Osjap11G26730.1	XP_066161538.1	77.6	1116	133	7	1	1104	1	1011	0	1661	92.9	82.1
Osjap11G26740.1	XP_015617275.1	100	827	0	0	136	962	1	827	0	1632	86	100
Osjap11G26740.1	XP_015617491.1	76.5	992	195	10	1	961	14	998	0	1400	99.9	98.7
Osjap11G26740.1	XP_015616914.1	67.1	1093	218	15	1	962	16	1097	0	1308	100	98.6
Osjap11G26870.1	XP_066161538.1	61.1	1291	6	2	1	887	1	1199	0	1409	97.6	97.3
Osjap11G26870.1	XP_066161536.1	60.1	1020	3	1	272	887	19	1038	0	1085	67.8	95.2
Osjap11G26870.1	XP_066161537.1	60.1	1020	3	1	272	887	19	1038	0	1085	67.8	95.2
Osjap11G26880.1	XP_015616914.1	100	1097	0	0	1	1097	1	1097	0	2030	100	100
Osjap11G26880.1	XP_015639263.1	71.6	1100	189	10	3	1082	1	997	0	1441	98.5	99.7
Osjap11G26880.1	XP_015617491.1	69.3	1105	221	13	3	1096	1	998	0	1374	99.7	100
Osjap11G26890.1	XP_015615335.1	100	1201	0	0	1	1201	1	1201	0	2382	100	100
Osjap11G26890.1	XP_015615336.1	100	1201	0	0	1	1201	1	1201	0	2382	100	100
Osjap11G26890.1	XP_015639260.1	57.3	1002	383	13	10	1001	3	969	0	1018	82.6	85.1
Osjap11G26900.1	XP_015615734.1	100	852	0	0	1	852	283	1134	0	1689	100	75.1
Osjap11G26900.1	XP_015616914.1	68.2	803	133	7	1	696	290	1077	0	995	81.7	71.8
Osjap11G26900.1	XP_015639263.1	78.3	660	123	4	1	658	306	947	0	991	77.2	64.2
Osjap11G26990.3	XP_025877115.1	100	1125	0	0	1	1125	1	1125	0	1982	100	100
Osjap11G26990.3	XP_015612995.1	37.6	1190	569	36	1	1055	10	1160	3.95e-81	290	93.8	94.5
Osjap11G26990.3	XP_025877474.1	32.5	425	248	13	286	693	196	598	5.63e-44	174	36.3	41.5
Osjap11G27000.1	NP_001410213.1	100	1044	0	0	1	1044	1	1044	0	1977	100	100
Osjap11G27000.1	XP_015614893.2	56.9	1081	371	26	1	1044	1	1023	0	1007	100	100
Osjap11G27000.1	XP_015614894.1	56.9	1081	371	26	1	1044	1	1023	0	1007	100	100
Osjap12G11330.1	XP_015620642.1	93.9	1100	0	1	1	1100	1	1033	0	1892	100	100
Osjap12G11330.1	XP_015620643.1	91.8	1100	0	2	1	1100	1	1010	0	1834	100	100
Osjap12G11330.1	XP_015639260.1	47	696	313	12	76	759	60	711	2.03e-176	548	62.2	57.4
Osjap12G11340.1	XP_015618159.1	100	1096	0	0	1	1096	1	1096	0	2086	100	100
Osjap12G11340.1	XP_015617491.1	42.9	1004	479	30	1	983	1	931	1.43e-215	645	89.7	93.3
Osjap12G11340.1	XP_015639263.1	43.2	1005	478	32	1	979	1	938	8.82e-211	633	89.3	93.8
Osjap12G16220.1	XP_015619014.1	100	935	0	0	1	935	1	935	0	1827	100	100
Osjap12G16220.1	XP_015615314.1	35.7	960	535	29	5	923	6	924	2.42e-127	407	98.3	99.5
Osjap12G16220.1	XP_066161848.1	35.7	960	535	29	5	923	6	924	2.42e-127	407	98.3	99.5
Osjap12G16230.1	XP_015619024.1	97.3	1008	0	1	1	981	1	1008	0	1852	100	100
Osjap12G16230.1	XP_015648890.1	34.9	581	284	18	1	526	1	542	1.38e-74	256	53.6	95.6
Osjap12G16230.1	XP_015617491.1	28.8	1033	548	42	7	971	10	923	3.24e-70	253	98.4	91.6
