## Supplementary material for "Can AI modelling of protein structures distinguish between sensor and helper NLR immune receptors?": Data S1-S4 and Table S1-S7: Table_S2.xlsx

### Sheet: Table S2
AF3 pair ID	Sensor	Helper	Pentamer or hexamer	Sensor pTM (seed 1)	Sensor pTM (seed 2)	Sensor pTM (seed 3)	Sensor ipTM (seed 1)	Sensor ipTM (seed 2)	Sensor ipTM (seed 3)	Helper pTM (seed 1)	Helper pTM (seed 2)	Helper pTM (seed 3)	Helper ipTM (seed 1)	Helper ipTM (seed 2)	Helper ipTM (seed 3)	Ave. sensor pTM	Ave. sensor ipTM	Ave. helper pTM	Ave. helper ipTM
5_Pikm-1/Pikm-2	Pikm-1	Pikm-2	5	0.3	0.31	0.3	0.28	0.27	0.27	0.6	0.6	0.48	0.59	0.58	0.45	0.303333	0.273333	0.56	0.54
6_Pikm-1/Pikm-2	Pikm-1	Pikm-2	6	0.32	0.32	0.31	0.29	0.29	0.28	0.53	0.54	0.65	0.52	0.52	0.64	0.316667	0.286667	0.573333	0.56
5_PIK5-NP/PIK6-NP	PIK5-NP	PIK6-NP	5	0.31	0.31	0.32	0.28	0.27	0.28	0.49	0.48	0.47	0.48	0.47	0.44	0.313333	0.276667	0.48	0.463333
6_PIK5-NP/PIK6-NP	PIK5-NP	PIK6-NP	6	0.33	0.33	0.32	0.29	0.3	0.29	0.58	0.5	0.59	0.57	0.49	0.58	0.326667	0.293333	0.556667	0.546667
5_Pii-2/Pii-1	Pii-2	Pii-1	5	0.54	0.55	0.51	0.49	0.5	0.46	0.71	0.62	0.68	0.69	0.58	0.65	0.533333	0.483333	0.67	0.64
6_Pii-2/Pii-1	Pii-2	Pii-1	6	0.51	0.5	0.48	0.47	0.46	0.44	0.66	0.63	0.66	0.63	0.6	0.64	0.496667	0.456667	0.65	0.623333
5_Pi5-3/Pi5-1	Pi5-3	Pi5-1	5	0.42	0.51	0.44	0.37	0.48	0.4	0.7	0.62	0.68	0.66	0.59	0.65	0.456667	0.416667	0.666667	0.633333
6_Pi5-3/Pi5-1	Pi5-3	Pi5-1	6	0.4	0.5	0.4	0.36	0.47	0.36	0.66	0.62	0.62	0.63	0.58	0.59	0.433333	0.396667	0.633333	0.6
5_Pia-2/Pia-1	Pia-2	Pia-1	5	0.5	0.52	0.51	0.47	0.49	0.48	0.65	0.65	0.64	0.63	0.63	0.62	0.51	0.48	0.646667	0.626667
6_Pia-2/Pia-1	Pia-2	Pia-1	6	0.44	0.55	0.52	0.41	0.52	0.49	0.68	0.68	0.67	0.67	0.66	0.65	0.503333	0.473333	0.676667	0.66
5_Pias-2/Pias-1	Pias-2	Pias-1	5	0.48	0.46	0.47	0.44	0.43	0.44	0.6	0.6	0.6	0.57	0.58	0.58	0.47	0.436667	0.6	0.576667
6_Pias-2/Pias-1	Pias-2	Pias-1	6	0.5	0.5	0.5	0.47	0.47	0.48	0.63	0.64	0.64	0.61	0.62	0.62	0.5	0.473333	0.636667	0.616667
5_RGH2/RGH3	RGH2	RGH3	5	0.31	0.32	0.33	0.27	0.27	0.28	0.74	0.72	0.71	0.72	0.7	0.69	0.32	0.273333	0.723333	0.703333
6_RGH2/RGH3	RGH2	RGH3	6	0.32	0.34	0.32	0.28	0.29	0.28	0.72	0.72	0.73	0.71	0.7	0.72	0.326667	0.283333	0.723333	0.71
5_RPG5/HvRGA1	RPG5	HvRGA1	5	0.31	0.32	0.32	0.28	0.28	0.28	0.47	0.43	0.41	0.45	0.42	0.39	0.316667	0.28	0.436667	0.42
6_RPG5/HvRGA1	RPG5	HvRGA1	6	0.34	0.36	0.35	0.3	0.31	0.3	0.42	0.41	0.39	0.41	0.39	0.38	0.35	0.303333	0.406667	0.393333
