## Supplementary material for "Can AI modelling of protein structures distinguish between sensor and helper NLR immune receptors?": Data S1-S4 and Table S1-S7: Table_S3.xlsx

### Sheet: Table S3
Pair ID	Protein ID	Sensor/helper	HMM score	MADA motif
Pikm	Pikm-1	sensor	NA	No MADA
	Pikm-2	helper	10.4	MADA
PIK5/6-NP	PIK5-NP	sensor	2.5	MADA-like
	PIK6-NP	helper	13	MADA
Pii	Pii-2	sensor	1	MADA-like
	Pii-1	helper	-0.3	MADA-like
Pi5-3/1	Pi5-3	sensor	0.3	MADA-like
	Pi5-1	helper	-0.3	MADA-like
Pia	Pia-2	sensor	0.4	MADA-like
	Pia-1	helper	NA	No MADA
Pias	Pias-2	sensor	5.1	MADA-like
	Pias-1	helper	NA	No MADA
RGH2/3	RGH2	sensor	-0.5	MADA-like
	RGH3	helper	NA	No MADA
RPG5/HvRGA1	RPG5	sensor	NA	No MADA
	HvRGA1	helper	1.5	MADA-like
