## Supplementary material for "Can AI modelling of protein structures distinguish between sensor and helper NLR immune receptors?": Data S1-S4 and Table S1-S7: Table_S4.xlsx

### Sheet: Table S4
gene_id	fam_code	tandem_pair_id	NLR_cluster	syntelog_cluster	interspecies_cluster	pfam_string	species	named_homolog	Protein ID	Domain architecture predicted by NLRtracker	Full-length squence	gene_id	fam_code	tandem_pair_id	NLR_cluster	syntelog_cluster	interspecies_cluster	pfam_string	species	named_homolog	Protein ID	Domain architecture predicted by NLRtracker	Full-length squence
Osjap11G08390	W	729:1_hh_D:W_-	3289	295	400	[110/CC/145]^[189/NB-ARC/466]^[580/LRR_8/634]^[779/LRR_8/820]	oryza_sativa_japonica	RGA4	Osjap11g08390.1	CNL	MEAALLSGFIKAILPRLFSLVNDKLNLHKGVKGDIDFLIKELRMIVGAIDDDLSVEHGAAAAAAAVQTLCMEDLRELAHGIEDCIDGVLYRAAREQRRSSSLLPRTVRATKKLLQTNQHLAQELQRLKRMVEEANQRKQRYTAAAPGQHGQVYSSAAAQVDEPWPSCSSASDPRIHEADLVGVDADRAELLEQLAERQPEQLKVIAIVGFCGLGKTALAAEAYNRETRGGRFERHAWVCAAHRSAREVLGELLRRIDAACHGDSDAGQLCVDIRQQLEKKRYFIVIDDIQTEDQWKSIKSAFPTDKDIGSRIVVTTTIQSVANACCSANGYLHKMSRLDKNCSKQLLSKKACPERYSHYKQPDSAAILKKCDGQPLALVTIGEFLQANGWPTGPNCEDL…	Osjap11G08400	D	729:1_hh_D:W_-	3289	467	400	[189/NB-ARC/472]^[571/LRR_8/605]^[804/CC/825]^[1018/LRR_8/1054]^[1149/DUF761/1167]	oryza_sativa_japonica	RGA5	Osjap11g08400.1	CNL	MSSYSLGGMDAPVSFSLGAMGPLLRKLDSLPVAPEIRLPEPLKDGIELLKEDLEEIGAALVEQSMVDSPSHRARYWMDEVRDLSYHIEDCIDTMFSMRCGGDDGKPRSVRRHKVGRVKVDGFSKTQKPCTRLARIAELRALVREASERHERYQLGDGRASSSSSSSHRVFTAHGQVPAPCRNLVGMDEPKTKLTNMLTDEAELHMKVVCILGSAGIGKTTLAEQVYRKLRWQFDCHAFVRASRKPDMRRLLGAILSQVQLRIRISDTSTVQSLIDNLWEYLQKKRYFIVIDELYETATWDIITSAFPEDNNCSRIMTTAGIEGVALECCSYHSVNIFKMIPLGLDDSAKLFFNRVFGSEQQCPYELNEVSYRITAKCGGLPLAVIIIAGLLASLPCKTE…
Osjap08G08300	W	803:1_ht_HH:W_-,804:1_hh_F:W_-	3238	512	406	[179/NB-ARC/464]^[595/LRR_4/626]^[778/LRR_8/810]	oryza_sativa_japonica	.	Osjap08g08300.1	CNL	MDIFRVVESILTKMCSVIDQDWELGGKLKNDLICIKEEMGMMNASIEQWEGNIQGPVQQQWVHQLQDLAYDIEDFIDGHRIGPQEPNHFMPRAARMIFGTDRRPQQVLDVKILKERVAILQKWQQTFGSTQAVGGAGNGSPPSGGFGGCEADEQLVGIDNAKRELLSLLSAAESQPDQQNKLKVISILGSNGIGKTTLARRVYDEGDIVEQFHRRAWVASWACEDSASLLKEIVRQLTSEEDGAQGSTSSTEQAGGAGAPNVRNLRQDVAAHLQSHRYLIVIDDLKKVKVWSDIASAFPENNKGSRVIVTTSILSIATTCAYGSWVYKMQCLQKDDSENLFWNEVFKGANRIRTPDLDRGSVTIIDKCDGLPLALVSAAKYLNCKRHALSGSECKKVGL…	Osjap08G08310	F	804:1_hh_F:W_-	3238	520	406	[148/CC/169]^[283/NB-ARC/430]^[482/NB-ARC/659]^[817/NB-ARC/910]^[1056/LRR_4/1092]	oryza_sativa_japonica	.	Osjap08g08310.1	CNNL	MYPVCSAQLLAFSAVAPFPLVPHNRHIERASERATMADLVLGLAKTTVEGTVTMARSAMEEEEKLHKTVQRDLLVISDEFEMMHSFLNDAKGRVTDNVTRTLVRQVRNTALDVEDCIETIVYLDSKPHWWRRMILPWCMPSAAPGKDLDAAVANIEQLKARVEAMGHRNLRYNRIGDSGHKPEEQAHQQAVANAMAPTDAAKQSRQVDLVMLINRKGGQARHMLAPFPRSYFMAPSLTAGGGGGDEDDDDDDDNNNNEDDDDNGDCYHDCCEEQLKVEKEVLQVISVWGTGSDLEMMSIKKAYDDTETMKSFNCRAWVKMVHPFHPIEFIRSLLAQFHKNVCPEQDNTVKILDLMVATDDVLIEEFKQQLSQKFLVVLEDVTTMVDWEAVRGYLPDKKN…
Osjap08G14630	D	808:1_hh_D:W_+	3246	378	415	[245/NB-ARC/442]^[987/C1_2/1013]^[1234/C1_3/1261]^[1290/C1_3/1317]	oryza_sativa_japonica	.	Osjap08g14630.1	NLO	MLPSGLAVAPPPISLHAAASRTGRQRYAPVDRRASMGRSNPPRPTRAAWWRTRRREGVPPLPSPPTGTTPPQSSSPAAGAARFGGRERRKGEKRGKSLRRRRPRGRRRRGLPPSEVIRGAIRRPEKSGGEEAEPAAWGEWGAPTGVFPADISPPAAANHVALSLSLHNTRRQQRPVVRGCGLRLGGTDGSGWVASRAWTPRRRRRGEGGEIESCDVGVGLWLGKCDENEHARWRLLEEHVEVGPLAAARCLIVLDNVWTVSTWNVVRHALQEDCCSRIVVTTEINDVAQAWSFYKSQHNASHVIKKHILKMEPLNDDFSRDLLVSRVFGDKDKCPEELNEVSYEIARKCGGLPLATIAAASLLLSRPDKPDEWIYVQKSLIPDLRIQPTSEGMAQLLNN…	Osjap08G14640	W	808:1_hh_D:W_+	3246	379	415	[110/CC/131]^[168/NB-ARC/450]	oryza_sativa_japonica	.	Osjap08G14640.1	CN	MEKAVITAFVNTVMPPLFKVLSGSCKMVMNVIDDSDSMRRKLVLLAASMDDDLRRTKNPTAAAKVFGDQLRELTHDMEDCIERFLHRVSCAEGASRARRLGRFLLTICTRYRFGDKIKALNRRLEELTNERLCQFVYDKPPPPPPLAPAAAQQREHVQLNPVGVEGAKGDILAMLEESPEELRVIAIVGFGGSGKTTLAKAVFRSTDDDRIRVFRSCRAWVDRAKEKNAGEIFRSLLQQFGYRGQGLLVDDEQYLQAQLMDYLRGRRYLIVIDDIGNGQWNSIKSAFEENSRNNGSRIIVTTTIKSEANTCCGNGKGFIYQMQNLEDQYCKTIALGEAPSPELQMGSEELLKKCDGHPLSLVCVANYLGGLNEPTGQRCRELCRYLGSKIHDNGNFERL…
Osjap10G01700	I	719:1_hh_B:I_-	3268	236	439	[162/NB-ARC/429]^[550/LRR_8/608]	oryza_sativa_japonica	.	Osjap10g01700.1	CNL	MAEFLVRPLLSAVTNKASSYLVYQYKVMEGMEQQRKALERMLPLILSVIQDTEEKRSKKPELSAWLDELKKVSYEAIDVFDEFKYEALRREAKKKGHDATLGKGIVSLFPHRNPIVFRYRMEMDYSGLIKQQQETPKQWRQTDSIMVDTEKGIISRSRDEEQKKIIKMLLDEARGKDLIVLPIVGMGGLGKTTFAQLIYNDPEIEKYFPLRRWCCVSDVFDVVTIANSICMSTERDREKALQDLQKEVGGKKYLIVLDHVWNRDSDKWGKLKTCFKKGGMGSVVLTTTRNAEVARIMVIGEVPVHNLEKLGEAYLMEIIQSKAFSLSKKSDEHFEVLRKIVQRCDGSPLAAQSFGSVLFNRTTLQEWKDILAKSNICNEGEDIIFPILRLSYDDLPLHI…	Osjap10G01720	B	719:1_hh_B:I_-,720:1_tt_B:I_+	3268	549	439	[126/CC/147]^[193/NB-ARC/459]^[600/LRR_4/632]	oryza_sativa_japonica	.	Osjap10g01720.1	CNL	MDIVVSVSHGALGPLLGKLNTLLVDECARLKGVHREIRSLRSELSNMHAALHKYTSLEDPDIQVKTWTSELRELAYDIEDCIDKFMHQLGANDDQHHTSNGVKDFFGKSAKRLKTLGSRHNIAAEIEELKMRVISVRDQKNNYKLDDIFCSSSSNTNAFVDPRLAALFAEENHLVGIDSPRDELVNWLDADSRSIVGFGGLGKTTLANEVYRRVKIHFDCPAFTSVSQKPDMKKIFKDIIYHMPTKDAFLKDIDTWNEKKFIEKLRELLVDKRYLVIIDDVWSISAWKAISVVFPENGSSIIIVTTRISDVGRSCCLNGIDRNFEMEPLSEIHSRRLFCQRIFSTDEDGCPDILQEVSTDILKKCGGIPLAIISISGLLSNRPIIKEEWEKVKESIGFV…
Osjap11G22390	J	745:1_hh_J:Y_-	3317	70	439	[247/NB-ARC/539]^[656/LRR_4/695]^[881/LRR_8/931]	oryza_sativa_japonica	.	Osjap11g22390.1	CNL	MTWSSVPLDGRIQPPSRITNERFLFPQSQPLAIVFSPKSCPTRRLRLERELWRGGVTETVKRKLIMDLVVGASSGAVKSLVNKLGTLLAQEYTLISGVRDDIQYINDELASMQAFLSRLKRDVAHDEQRQDWMKQVREVAYDIEDCVDDVRHRLGGEPRGTGTVVSLKRTWYLLTTLYQRCCIATDIGNLKVRAQHVSERRTRYGVENLPANRNGGGNNNSGAPGDHPAPLPRLIGTTEPVGMDDAMNDLQRWFMVSKQNSQISYLAIVGSGGLGKTTLAMSFYRKFGDEFDSRAFMLASQKFHLPTVLRSLVSQFHQKQVSASEDALHGIEEWGVEALKKKLADQLQGKRYHILIDDIWSVSAWESIRDSLPKNNKGSCVIVTTRFNSVAEACRRQNG…	Osjap11G22380	Y	745:1_hh_J:Y_-	3317	73	439	[129/NB-ARC/400]^[553/LRR_8/607]^[620/LRR_4/660]^[700/LRR_8/734]	oryza_sativa_japonica	.	Osjap11g22380.1	NL	MQLMAEAACAASLEEEMGRKRLDLIDRHESWLMMLKLETRDAIDIVKLLCKRHREEAPRSLLRKPPMRCFRRPMSFNYDTPGKAYYLYRVFSNDPRLKLPSSELMPSLHQAAQVEAAAVHDHLVGIDGTANELLGWLMAADKSLRVMAIAGPAGIGKTTLAMELHRRLRCQTHFQCHVVAKLSRRPAHRSKQLLLQTILKQIMEQLEAPSSPNSSEITMLEDDPELLARNISECLKDKRYFALIDDIFDGSDLEMIKGAFPNNNCSSRILFTARDEQMKPLNDSDSEKLLRTKAFSSMDGCLPDNLRLLCDEILNMCRGIPLFITSMADWLKQHQQQYGSSAVPRVEQVRLLLKQFEHLLSFDYSDELRQPSLYLSMFPQGYVFENKDHLATILEYEGF…
Osjap11G22420	J	746:1_hh_J:Y_-	3317	70	439	[186/NB-ARC/481]^[623/LRR_8/674]^[836/LRR_8/874]	oryza_sativa_japonica	.	Osjap11g22420.1	CNL	MDLVVGASSEAVKSLTGKLGSLLAQEYTLIAGVRDDIQYINDELASMQAFLSKLKRRDVDHDEQRQDWMKQVREVAYDIKDCVDDVGHRLGREPRGSGAAISFQRAWYLLTTLYKRRRIAAEIGNLKLRAQHVSERRTRYGVENLQGNGGGGGSGSGLGVGANAPRDRLAPLPRLIGTMEPVGMDAAIDELQEWFSKGKDGTQQRYLAIVGFGGLGKTTLAMALYRKLGDEFDCRAFVLASQKFHLPTVLRSLVKQFHEKQADASEDTLHGIEGWGDEMLKKKLLEQLTGKRYHILVDDIWSVSAWENIRDSFPKSDKGSCVVVTTRFNSVAEACRRQQGHVHKLKQLDPESSYNLFLQIISANDLCPIRPINARIIMKTCGGLPLAIVVVAGLIASKM…	Osjap11G22410	Y	746:1_hh_J:Y_-	3317	73	439	[190/NB-ARC/473]^[617/LRR_8/673]	oryza_sativa_japonica	.	Osjap11g22410.1	NL	MWRLSCLFQEYHVSPGVRPGIMSEGAMGRTSIMEKKEAALKELEPLLESVSKLLKSGRFTDAHERHGLAFLEMELGAIVAYLRMPMSPSIGDHDDGAHYDLMTWMSVLIGVRNTVTAIVKFLSNQPCVPLRKATRRFRRRRSFGYDIPRKVYPLYLVFNGLRSELMPSPPQAAQVEACTVHDHLVAIDGTANELLGWLMAADESLRVMAIAGPAGIGKTTLAMELHRRLRCQTHFQCHIVANFSRRPHGSKLVPQTILKQIIEQLEAPSSPNSSEITMLGDDLELLARNISERLKDKRYFALIDNIFNESDLELIKGAFPNNNCGSRILFTAGDERIAGWCLSNYNGIVHKMKPLSHSDSEKLLHIKAFGSMDDCPPENLKLLCDEILMKCRGIPSFIT…
Osjap10G09160	W	725:1_hh_D:W_+	3278	291	446	[108/CC/129]^[167/NB-ARC/439]^[579/LRR_4/609]	oryza_sativa_japonica	.	Osjap10g09160.1	CNL	METAVLSAVLRTLGPKLYAFLRDGHDLLRRDLERDVHYIRNELAMIAAAIEEHDRRPPPAAGDVRSAWIRGVRDLACDMEDCVDRFVHRATGHGLASMGARAKFAAVIQELRRKSEELSRLRASYAAAAGEPSCWVATGSSALTLPASSSEAHTLASDIVGMDGPRDEILELIGETQGQLKVISIVGFGGLGKTLLARQIYESDAVAAQFHPRIWVRAAGKNAEDVLMDILQQLGMPVHHCHASNLVVNLRNCLESKRFFVVIDDMQREYWNSSFRNAFPSDTGLSSIVIVTTAIQSIANACSSRNSHVYVMRTLNEEHSRQLFLKEASWKDYPPGSEAILKKCDGLPLALVTTAQFLQSRCQQQPLGCAKLCDNLGKHLVTEDTLARMKRVLVHHYSS…	Osjap10G09150	D	725:1_hh_D:W_+	3278	411	446	[234/NB-ARC/514]	oryza_sativa_japonica	.	Osjap10g09150.1	CNL	MSLGNEKLLLCLAPIRLWSLRPSPVLFQLPSSDSWVRIFIGLRFSRYRMEAPPLAAPICASQGAMGSLLGKMEELLVAPDGSRLPKGVKDRMLLLGGDLGVVAAYLADLSELEDPPPTAKRWMREVRELSYDIEDYIDEFCAAPRPGRRANTMARFVCRIGRVKVARLPKRLKRHQQMGKMVSQFRIYVEEAIERHGRYGLDCCDHRRRYVSFGPMLPSRPYGEEDAQLVIDGRVSEFIERLANDEDQKLKVVSVVGSSGIGKTTLAKLLYNRIGGQFDCRAFVRISRKPDMKRVFREMFFQLQRKQPPDDYKELALIDSIREYLQDRRYLIIIDDLWAASVWDLINQAFPETCLLYLNMYPEGYKICKDDVVEKWVAEGFIDQIEGRDLEKVAGSYFD…
Osjap11G14980	W	734:1_hh_R:W_-	3301	429	467	[178/NB-ARC/443]^[606/LRR_4/641]	oryza_sativa_japonica	.	Osjap11g14980.1	CNL	METAVLSTLLNMLGPKLYTFLQENHELRRNLEHDIRYIRNELRMIGAVIDEHERGQMNHGGPLQGAWIHGARELAYDMEDCIDRFMHRMTSGHRLATMAVRTKFATVIQKLRKKSEDLSKLRANYTTAGNGNGDCQASTSGTMSSFETTHIPTADTVPVGMDGPRDEILELIMETQSQPNQLKVISLVGFGGLGKTLLAKQIYENTTICTQFEPQAWVSAAGKSARDVLKEILCQLGFQSQAQEDDVSKLITSLKKCLHSKRFFIVIDDIQREYWNSTIKDAFPVDTGSSSIVLVTTAIHSIANACSSGNGHVYMMSTLDKKYSRKLFLREASWGDYPPGSETVLSTKCDGLPLALVSTAQFLKSKGQQLPQEYAKLCGNLGMHLEREDTLERMKHVLV…	Osjap11G14990	R	734:1_hh_R:W_-	3301	54	467	[173/NB-ARC/448]^[596/LRR_8/633]^[1153/NB-ARC/1245]^[1254/NB-ARC/1302]	oryza_sativa_japonica	.	Osjap11g14990.2	CNL	MELATAAMGSLLSRLAELLSLEENQLQEGVRNRVRQFSRGLKTMDTTLRLVANIPRDHQLDEQVRLWAHDVRMLSYDLEDVVDTVLISLRVGSDPEQADLEMLMRLVAKMNDQLFNGSVEYGQMFSDAVAKQRLRYVATKHGAGNYTAVGHPTHDPYTKAMSTKLVGIDGPRDEVIEMLSMGDQSKLKIVSVFGFGGLGKTTLVKVIYDKLEPGFQCGAFVTVSRINPNMNRVFRDILYYLDKKKFTNSYTLMLDEKQLINELQEFLQNKRYFIVIDGLWDINSWNKIRSALPDDNCGSKVVTTSGISNVARDVGDVYNLQPLSHGNSKKLLSTRLYVDESKCLESTSAEASERFLEKCGGVPLGVIAIAGLLASNPEDNWSEMYNSFCLGKGINDDVE…
Osjap11G15560	A	735:1_hh_A:J_+	3303	460	468	[205/NB-ARC/300]^[353/NB-ARC/467]^[561/LRR_8/619]^[635/LRR_8/685]^[794/LRR_8/833]^[1038/LRR_8/1074]	oryza_sativa_japonica	.	Osjap11g15560.1	CNL	MSAILHDQTRFEPVVARTMGKFSIEAFMQLGVSDEINWLKGTVSSIKKTLADADYSALKDDTVRSWSRKLKDVMYEAADILDVCDEMEGEEHGGRSRNSPVALCLPIQGHKIRRQVKALRQKADAILEEGKIFDLTHVRSDEDHNVDATTACHVPIPRTNVVGRVQETRMLVDKLTGKGISGPGMTGQNSSQFLTRDCGSLLVKVIQGLGCEHEGIRDSAVLEHIISSEVRRKKVFLVMDDVWEARGVVDIFKKSFVGNAQAGSRILITTRSKQVAQEMQAAIVHEVSKLSSEDSRSLFLQAKQEGFAKGLDAFTIGPKHSDCDRASDSSFDSRGAAASTVQVRHIPKATMLHVIMRKTGQDENERLKEVKEKIIAKCNGSPLAIIMLAGRLLVNRNRS…	Osjap11G15570	J	735:1_hh_A:J_+,736:1_tt_J:U_+	3303	468	468	[186/NB-ARC/488]^[631/LRR_8/680]^[894/LRR_8/924]	oryza_sativa_japonica	.	Osjap11g15570.1	CNL	MELVVGASEATMKALLGKLGNLLAQEYALIRGVRGDIQYISDEMASIHAFLTNLSSSGNDDGHDAQTKDWMKQVRDIAYDMEDCVDDFAHRLRHDPRGDGCLVEVYRALYEIYTCRPRCDIAAKLAELKNRAQQVGERRLRYGVVLNPIPPQRGETRNGDQTTGENQVAGRRLITVKEPIGVARAIEKLEAWMKSQSHKNRGVLAIHGFGGGGKSTIAAALYRKHGQNFDCRAWVTMPQKFDDRAVLRSILSQVMLPATASGGGDRRRRGGSRHAKIETMSQEQLIKGLKNHLQNKSYILVVDDVRSAEAWQTIRQYLPDEEGSRVVVTTRFEAVAGECILDRQKDMLHHVDRLSDDDAKRLFQESVSESMTSSDKMLGQAHIDVSRKILDLCKGLPVA…
Osjap11G26740	W	757:1_hh_D:W_+,758:1_tt_D:W_-	3331	90	497	[8/CC/29]^[97/CC/118]^[134/NB-ARC/417]^[547/LRR_8/593]	oryza_sativa_japonica	.	Osjap11g26740.1	CNL	MGKLFMVLENQYNKHKVLEQEISSLQQEFRMIAAVMDDQLLSMGRSEARTSVAWLHNEEMLDLEHDIEDCVDRFMHLLTCKHHRGGVRQMAHEVKIRSSFSEEIQKLRRRLSEVRQSSSSTPYRAAHSLVGIRQPMEELLSLLDEVEGEPKQLRVTSIVGFSGLGKTTLAKAVYDSPHAKDKFCLRAWITADGSPETSNWMKEILRGVLQQVRPGDAMDVDGQHLEASLKEYLKDKRYLIIIDDIRMDQWRIISSAFENNGTGSRILLTTTIQSVTNRCSHGNGYVYQMNTLGKEDSEELAFSVLRSPELENHSESLLGKCDGLPLALVSVSDYLKSSTEATGELCAKLCRDLGSHLTGNHGHDNFSELRKVLLGNYDSFSGSALSCLLYLGIFPNNHP…	Osjap11G26730	D	757:1_hh_D:W_+	3331	91	497	[275/NB-ARC/554]^[697/LRR_8/730]^[1057/CC/1078]	oryza_sativa_japonica	.	Osjap11g26730.1	CNL	MEGSMFNLPGRLDRLLRRHGSMLPKGAEEEIPLIKQDLEEIISVLHGHCSKPKLEDHAMVVRCWMKEVRELSYDIEDCIDQYEHAATATRSHTGPNICRRKFNQRHGKMIPWVPWKLKQRLWMANKIREFSLRTQEALQRHTMYNNLGGITIASTTGGDVCSATPWHPTQFREHTDNVCSVGIDADGMEAALNDLNKLKNLLASIPTASLVQFREHANKVRHIHPDVEAILNKLKNIPTGITTTSTTTRGDVSSTSSRQPTRFMESAGLVGINAAVNKLENLLDVCGEEKLKVVSIVGVGGVGKTTLANKLYCKLQRQFECWAFVQTSQKTDMRRLLINILSQVQPHQSPDNWKVHSLISSIRTHLQDKRYLIIIDGLWATSTWDVIKCALPDGNSSSR…
Osjap11G26880	W	760:1_hh_D:W_+,761:1_tt_D:W_-	3331	90	497	[125/CC/146]^[182/NB-ARC/322]^[411/NB-ARC/520]^[650/LRR_8/697]^[722/LRR_4/749]^[946/LRR_8/971]	oryza_sativa_japonica	.	Osjap11g26880.1	CNL	MSMESAAATAFLKTVMGRLFMALEKEYNKHRGLAQESHSLQQDLRMIAAAMDDQQLSMGRSDAAARTAVARLYTEEMLDLAHDIEDCVDRFLHRLTCNHHKRGGAGAGASLLRRVTHELSKVKSRSSFGDEIQKLKKRLREAHQRVLTINPPPILIAGGSSSSAAVAPPCRAARSPVGIGEDVEELLSMLDEVEGEPVQMRVISVVGFGGLGKTTLAKAVYDEPRAKDKFRHRAWVAAGGSPEIRGILRDVLQQVRPDDAMDVDGQRLEASFKDYLKDKRYLIVIDDIGMDQWSIIRSAFEDNGTSSRIILTTTIQSVANMWADPEMGQGPGRSMEISAQRKVYMVKGGPIDFFLVKKHTSLMGLPSQAPGRGPACPGSGSAPCSHGSGYVYQMNTLGE…	Osjap11G26870	D	760:1_hh_D:W_+	3331	91	497	[266/NB-ARC/359]^[687/WRKY/747]^[786/WRKY/841]	oryza_sativa_japonica	.	Osjap11g26870.1	CNLO	MEGAMFNLPRRLEELLCHHGSMLPKGADEEIPLIKQDLEEIISILHGHSEPKLEDHSMVVRCWMKEVRELSYDIEDSIDQYEHAARSQNRPNIHHRKFNRWRGNKIPCIPQKLKQRLWMANKIREFSLRIQDALQRHAMYNNLGGVAGTASTTRGDVCSATPWHPTKTQFREHVDNVRSVSIDVDGMEAALNDLNKLKNLLAGIPTASLVQFREHADKVRGIHTDIEAILNKLENIPPGITTTTTTTTRGDAFMESTCHVGIGAAMNKLENLLDLCGEEKLKVVSIVGVGGVGKTTLANKLYRKLRWQFECRAFVRTSQKTDMRRLLINILLQIRSHQSPDNWKVHSLISSIRTYLQDKSCNSAENLWSLGELSNLRDLQLTYSEIHSDNLKDNMKYLG…
Osjap11G26900	W	762:1_hh_D:W_+	3331	90	497	[3/NB-ARC/170]^[289/LRR_8/345]^[512/LRR_8/552]	oryza_sativa_japonica	.	Osjap11g26900.1	NL	MDQWSIISSTFKDNGTSSRIILTTTIQSIANSCSHGNGYVHQMNTLGEEDCKEIALPTGIRSPELETGSVPLLGKCDGLPLALVSVSDYLKSSCEPTGELCANLCRNLGAHLKEQDGHPSFSELRKVLLDNYDSLSGYALSCLLYLGIFPSNRPLKKKVVIRRWLAEGYARSDSLRNEEDIAVENFNKLIDRNIILPVDTRNNSDVKTCKTHGIMHEFLLNMSLAQRFIMTLSRDHPRLISNARHLSVHDGELTGYVTSDEEFSRVRSLTVFGDTSDTVSYVRKCKLIRVLDLQECNDFADDHLKHICKLWHLKYLSFGYNINVLPRSIEGLHCLETLDLRRTKIKFLPIEAVMLPHLAHLFGKFMLHKDDLKNVNKMSKLNPCKKQKKGMNILPKFFT…	Osjap11G26890	D	761:1_tt_D:W_-,762:1_hh_D:W_+	3331	91	497	[216/NB-ARC/496]^[714/LRR_4/742]^[1032/NAM/1139]	oryza_sativa_japonica	.	Osjap11g26890.1	CNLO	MEAPTCGLWGAVLNLPGRLDGVLLRHGSILPKGAEEEIPLIKRDLHLMISILNGYYSESPELEDATATTVARRRCWTKEVRELSYDIEDCIDHYEHAATAGSAGGRTASGGIPPRRKITRRRWQRTTPLWIPERLKQRLWMANKIREFSLRAQDALKRHAMFCSSVGGNGIATSTASSSTAATGDASSSSSTICWHTTRFRERDFCVPHVGINVAMNKLEDWLTACDDEDQKRLRVVSIVGVGGIGKTTLANELYRKLRRQFECWAFVRSSQKPDVRRILISILSQLRLQQPPESWKVHSLISSIRAHLQDKRYLIIVDDICFISTWDIIKCALPDGTSSSRVLTTTQYDDLAVQSCGYDTKYVFKMKSLSQHDSRYLFFNTVSGSRFIYSPGSTEVSD…
Osjap11G26990	Y	764:1_hh_J:Y_-	3332	94	497	[69/CC/90]^[282/NB-ARC/564]^[683/LRR_8/735]^[747/LRR_4/787]^[794/LRR_4/828]	oryza_sativa_japonica	Pikm1-TS	Osjap11g26990.3	CNL	MAVYSVATGALAPVLSKLSALLGDEHLDLAERTRSDAMFIRSQLEAVHSLLLPRISWGMTGEEVDALCKDELMAEVRELSYDMDDAIDEFFLEEPMAGGDGGPFDELKTRVEDVSKRFSDSRRWRPPVEQHQPSLTAATVDCPPPHARFVHNMMDVSELVEMDKQHEKELIKLLEQGADTSIYASRWRIATPWHDKEQSTVVKVPEREWGFPDNRNSPFIWASDSFERLRSGSLCGDTLRLDGEGANIRKLLSTLRNKVGRAQLVQVEDKRKRVEEATKPCEFHEVKTICILGLPGAGKTTLAKLLYSHHSTTEQQFQHRAFVSLSPGANLTDTLTDILLQVGAYNDDATPYCGTGTPHQQYLIDNISAYLIGKKYLIIIDDVWHWEEWEVIRKSIPKN…	Osjap11G27000	J	764:1_hh_J:Y_-	3332	95	497	[187/NB-ARC/543]^[685/LRR_4/721]	oryza_sativa_japonica	Pikm2-TS	Osjap11g27000.1	CNL	MELAVGASEATMRSLLGKLGNLLAQEYSLVSGVRGDIQYINDELASMQAFLRDLSVVTEGHNHDNRRKDWMKQIRDVAYDVEDCIDDFAHRLPQDSISDAKCSFILTKMYELLTWWPRRDIASRIAELKVRAQQIADRRNRYGVNNPEHCDSSNSPRPRAHAAAQDIAEYQDTKPQIVSIKEPVGMKTVMENLEKWLTEPQPDKGRAVLSIVGFGGVGKTTIAMALYRKVSGKFDCQASVAVSQNYDEDEVLRSILNQVSKQEEAGGSTESSSRDENTREPQGSSSTSSREENTAESGTKRMLNKLKKALPLSLLGGNDDKTSVRQQETMGSLQLREELKRRLAEKRYILLIDDIWSAKTWNSIIIPFLPSENDKDSRIIVTTRFHAVGSTCSPRHKND…
Osjap12G11330	D	769:1_hh_D:W_+	3347	258	510	[214/NB-ARC/501]^[638/LRR_8/673]^[714/LRR_8/752]^[999/Thioredoxin/1091]	oryza_sativa_japonica	pi-ta	Osjap12g11330.1	CNLO	MAPAVSASQGVIMRSLTSKLDSLLLQPPEPPPPAQPSSLRKGERKKILLLRGDLRHLLDDYYLLVEPPSDTAPPPDSTAACWAKEVRELSYDVDDFLDELTTQLLHHRGGGDGSSTAGAKKMISSMIARLRGELNRRRWIADEVTLFSARVKEAIRRQESYHLGRRTSSSRPREEVDDDDREDSAGNERRRFLSLTFGMDDAAVHGQLVGRDISMQKLVRWLADGEPKLKVASIVGSGGVGKTTLATEFYRLHGRRLDAPFDCRAFVRTPRKPDMTKILTDMLSQLRPQHQHQSSDVWEVDRLLETIRTHLQDKRYFIIIEDLWASSMWDIVSRGLPDNNSCSRILITTEIEPVALACCGYNSEHIIKIDPLGDDVSSQLFFSGVVGQGNEFPGHLTEV…	Osjap12G11340	W	769:1_hh_D:W_+	3347	259	510	[69/CC/90]^[126/CC/154]^[203/NB-ARC/485]^[612/LRR_4/648]^[845/LRR_8/900]	oryza_sativa_japonica	.	Osjap12g11340.1	CNL	MEQSAATAFTKCVVGKLLEVLDTRYKMLRDLSHESASMQNDLLLLAAFMDDQLRRSSSSPAAERPTAVLRAYTELMRELTHDMEDSIERFLHRVAPRDDHGGAGAPSWPRRAARWVATLRTRLRFAAEIRKLKTRLEDETKRLRNAVEAAAAAGGGGHSSATPALAAAAPRGGHVEPNPVGMEKPIEHLVQLLDEAGAGGGPQQLRVIAIVGFRGSGKTTLARAVYSRSGRQFRERAWVDASRWTDVGDLLADIVRQVCLGEYDVSESHEENLRNRLKNKRYLIVLDDISMEQWNAIESIFENNGRGSRVIVTTAILSVANSCTAYKSGANGGCCIRRHGCVYKMQTLGEAHAKELALGGGSDQRPPELEHGSATLMAKCDGLPLALVSVANHLRCLGN…
Osjap12G16220	B	770:1_hh_B:W_+	3353	331	515	[28/CC/49]^[102/CC/130]^[181/NB-ARC/451]	oryza_sativa_japonica	.	Osjap12G16220.1	CNL	MEGPVSASMGVMVPLLSKLIESMEQPRFKDLKNDLKSLRAELASMEAVMLKFATQDDTDLQVKEWMRQVREVGYDTDDWIDSHPLVAAETKGSRIFSRNNRRRKLAELIKELKDRVEDASQRRTRYMLQSAPVVDDVTDDLRPSNVTVDPQLLYGVSRRLVGLDEPMEELVRELRPGGGEQQHFKVVSIVGGGGLGKTTLAKEVYRKIHGEFVSCAFVTVGQNPHIPTVLLNMLRQLNPLQPQGDDTEQQMDEPTVVGKIREFLDKKRYFITIDDIWSISAWKDIKYALPENTPGSRIVATTRISDVAKSCSVRPTDFTYPMKHLSKTDSKQLFLGRLQSPKKIYSSETDLEEGVFHDVWNICGGMPLAMIVIAGMLNRKSPGCPEDNKSIKKALEKHP…	Osjap12G16230	W	770:1_hh_B:W_+	3353	332	515	[163/AAA_16/237]^[270/NB-ARC/432]^[833/LRR_4/869]	oryza_sativa_japonica	.	Osjap12G16230.1	CNL	MDIFRAVESASVKIFDLIKTEYELRNKMENKIKSISLVMNMMNVFISSSSRSKAEAFGEKWVMQLQELLYDMEDALDLMGPKTKVSFPKRALRTVGLMDPRPQHILLIQELDERLKILLELWDQFRDQSGEDTPATTKPDETAGPRVPLGCRLAPVGIQHHKDDLIDLLQHVDGQPKQLRVISIVGFRGVGKTTLANEVYCHDDGSDGEPFDCKAFVRVAWSAPLAAESKDDAARLLKETVYQLHCASADINDNTDIMTLRETICKFLEDKSRIIVTTSVQSVAKKCSLGGFMYRLEGLNEVDSDKLLWQLVGCDRNELPQDVQSHSVDIVRKCDGLPLALTGVAEYVRLKLEDLRRGELRCSAIVRDLGNNLAGRLHNAAFKAAHATLKECYEGLYSH…
		Columns from Supplementary Data 6 in Stein et al., 2018
		Columns added in this study
