## Supplementary material for "Can AI modelling of protein structures distinguish between sensor and helper NLR immune receptors?": Data S1-S4 and Table S1-S7: Table_S5.xlsx

### Sheet: Table S5
Query NLR ID in Stein et al., 2018	Subject NLR ID in RefSeq (GCF_034140825.1)	Percentage of identical matches	Alignment length	Number of mismatches	Number of gap openings	Start of alignment in query	End of alignment in query	Start of alignment in subject	End of alignment in subject	Expect value	Bitscore	Query coverage per high-scoring segment pairs	Subject coverage per high-scoring segment pairs
Osjap08G08300.1	XP_015648890.1	99.4	538	3	0	1	538	1	538	0	1070	58	94.9
Osjap08G08310.1	XP_015650657.3	89.9	1387	0	2	36	1422	1	1247	0	2354	97.5	100
Osjap08G14630.1	XP_015650972.1	100	932	0	0	311	1242	1	932	0	1902	60.4	90.7
Osjap08G14640.1	XP_066159867.1	91.4	641	3	1	1	589	8	648	0	1134	97.7	66.6
Osjap10G01700.1	XP_015614414.1	57.9	1258	363	12	1	1205	1	1144	0	1213	100	90.1
Osjap10G01720.1	XP_066160691.1	100	634	0	0	232	865	1	634	0	1268	63.7	97.7
Osjap10G09150.1	XP_015614492.1	90	1297	0	1	49	1215	1	1297	0	2263	96	100
Osjap10G09160.1	XP_015614031.1	100	998	0	0	1	998	1	998	0	1934	100	100
Osjap11G08390.1	XP_066161728.1	94.8	1002	40	5	1	999	1	993	0	1838	98.5	99.7
Osjap11G08400.1	XP_066161727.1	54.1	941	303	7	1	825	1	928	0	892	68.6	82.6
Osjap11G14980.1	XP_066161952.1	100	989	0	0	1	989	1	989	0	1964	100	100
Osjap11G14990.2	XP_066161836.1	88.3	1554	0	2	949	2320	33	1586	0	2697	59.1	98
Osjap11G15560.1	XP_025877099.1	91.5	1157	10	3	19	1139	1	1105	0	2014	98.2	99.6
Osjap11G15570.1	XP_015615521.1	100	973	0	0	1	973	1	973	0	1879	100	100
Osjap11G22380.1	XP_015617624.1	98.2	892	1	1	33	909	1	892	0	1560	89.3	95
Osjap11G22390.1	XP_066161843.1	100	1038	0	0	28	1065	2	1039	0	1944	97.5	99.9
Osjap11G22410.1	XP_015617295.1	100	964	0	0	17	980	15	978	0	1827	97.8	98
Osjap11G22420.1	XP_025876942.1	100	958	0	0	1	958	1	958	0	1784	87.8	95.1
Osjap11G26730.1	XP_015617274.1	99.9	1162	1	0	1	1162	1	1162	0	2340	97.8	96.8
Osjap11G26740.1	XP_015617275.1	100	827	0	0	136	962	1	827	0	1632	86	100
Osjap11G26870.1	XP_066161538.1	61.1	1291	6	2	1	887	1	1199	0	1409	97.6	97.3
Osjap11G26880.1	XP_015616914.1	100	1097	0	0	1	1097	1	1097	0	2030	100	100
Osjap11G26890.1	XP_015615335.1	100	1201	0	0	1	1201	1	1201	0	2382	100	100
Osjap11G26900.1	XP_015615734.1	100	852	0	0	1	852	283	1134	0	1689	100	75.1
Osjap11G26990.3	XP_025877115.1	100	1125	0	0	1	1125	1	1125	0	1982	100	100
Osjap11G27000.1	NP_001410213.1	100	1044	0	0	1	1044	1	1044	0	1977	100	100
Osjap12G11330.1	XP_015620642.1	93.9	1100	0	1	1	1100	1	1033	0	1892	100	100
Osjap12G11340.1	XP_015618159.1	100	1096	0	0	1	1096	1	1096	0	2086	100	100
Osjap12G16220.1	XP_015619014.1	100	935	0	0	1	935	1	935	0	1827	100	100
Osjap12G16230.1	XP_015619024.1	97.3	1008	0	1	1	981	1	1008	0	1852	100	100
