## Supplementary material for "Can AI modelling of protein structures distinguish between sensor and helper NLR immune receptors?": Data S1-S4 and Table S1-S7: Table_S6.xlsx

### Sheet: Table S6
Pair ID	Protein ID in RefSeq (GCF_034140825.1)	Protein ID in Stein et al., 2018	Domain architecture predicted by NLRtracker	Full-length squence	Input sequence for AlphaFold 3 (N-terminus to the end of NB-ARC)
Pair-01	XP_015650657.3	Osjap08G08310.1	CNNL	MADLVLGLAKTTVEGTVTMARSAMEEEEKLHKTVQRDLLVISDEFEMMHSFLNDAKGRVTDNVTRTLVRQVRNTALDVEDCIETIVYLDSKPHWWRRMILPWCMPSAAPGKDLDAAVANIEQLKARVEAMGHRNLRYNRIGDSGHKPEEQAHQQAVANAMAPTDAAKQSRQVDLVMLINRKGGQARHMLGGGGGDEDDDDDDDNNNNEDDDDNGDCYHDCCEEQLKVEKEVLQVISVWGTGSDLEMMSIKKAYDDTETMKSFNCRAWVKMVHPFHPIEFIRSLLAQFHKNVCPEQDNTVKILDLMVATDDVLIEEFKQQLSQKFLVVLEDVTTMVDWEAVRGYLPDKKNGSCIVVHTRHHGIACSCVGHPYRVSELEKFSADYSVRVVFKEDAAGKVEG…	MADLVLGLAKTTVEGTVTMARSAMEEEEKLHKTVQRDLLVISDEFEMMHSFLNDAKGRVTDNVTRTLVRQVRNTALDVEDCIETIVYLDSKPHWWRRMILPWCMPSAAPGKDLDAAVANIEQLKARVEAMGHRNLRYNRIGDSGHKPEEQAHQQAVANAMAPTDAAKQSRQVDLVMLINRKGGQARHMLGGGGGDEDDDDDDDNNNNEDDDDNGDCYHDCCEEQLKVEKEVLQVISVWGTGSDLEMMSIKKAYDDTETMKSFNCRAWVKMVHPFHPIEFIRSLLAQFHKNVCPEQDNTVKILDLMVATDDVLIEEFKQQLSQKFLVVLEDVTTMVDWEAVRGYLPDKKNGSCIVVHTRHHGIACSCVGHPYRVSELEKFSADYSVRVVFK
Pair-01	XP_015648890.1	Osjap08G08300.1	CN	MDIFRVVESILTKMCSVIDQDWELGGKLKNDLICIKEEMGMMNASIEQWEGNIQGPVQQQWVHQLQDLAYDIEDFIDGHRIGPQEPNHFMPRAARMIFGTDRRPQQVLDVKILKERVAILQKWQQTFGSTQAVGGAGNGSPPSGGFGGCEADEQLVGIDNAKRELLSLLSAAESQPDQQNKLKVISILGSNGIGKTTLARRVYDEGDIVEQFHRRAWVASWACEDSASLLKEIVRQLTSEEDGAQGSTSSTEQAGGAGAPNVRNLRQDVAAHLQSHRYLIVIDDLKKVKVWSDIASAFPENNKGSRVIVTTSILSIATTCAYGSWVYKMQCLQKDDSENLFWNEVFKGANRIRTPDLDRGSVTIIDKCDGLPLALVSAAKYLNCKRHALSGSECKKVGL…	MDIFRVVESILTKMCSVIDQDWELGGKLKNDLICIKEEMGMMNASIEQWEGNIQGPVQQQWVHQLQDLAYDIEDFIDGHRIGPQEPNHFMPRAARMIFGTDRRPQQVLDVKILKERVAILQKWQQTFGSTQAVGGAGNGSPPSGGFGGCEADEQLVGIDNAKRELLSLLSAAESQPDQQNKLKVISILGSNGIGKTTLARRVYDEGDIVEQFHRRAWVASWACEDSASLLKEIVRQLTSEEDGAQGSTSSTEQAGGAGAPNVRNLRQDVAAHLQSHRYLIVIDDLKKVKVWSDIASAFPENNKGSRVIVTTSILSIATTCAYGSWVYKMQCLQKDDSENLFWNEVFKGANRIRTPDLDRGSVTIIDKCDGLPLALVSAAKYLNCKRHALSGSECKKVGL…
Pair-02	XP_015650972.1	Osjap08G14630.1	NLO	MEPLNDDFSRDLLVSRVFGDKDKCPEELNEVSYEIARKCGGLPLATIAAASLLLSRPDKPDEWIYVQKSLIPDLRIQPTSEGMAQLLNNSFNNLPHHLKACMLYLSIYKEDHIINPDDLVKQWVAEDFVSATEGKSLDEAARNHFYELVHRGILETEHISCSDEVVSCTVHDMVLNFIKRKAMEENFVTAIDHSQSGIRLADKVRRLSLHFGYSKDAKAPACIRLSQLRSLVFSGFWKCGPSISEFHLLRVLFLHGKHGEFLDLTRIRELFLLTYLQIEGNVCIDLPSELQGLKYLRTLHIGAMVTFLRSEVVHLPPLLHFRLPPNLGYFVDAGSVQSIEELTNLQDLQLACPQIATSDHIKHNMKLLGSIIGILKSLKSLTVVPVCFSEDSNDNENSS…	-
Pair-02	XP_066159867.1	Osjap08G14640.1	CNL	MIEAAETMEKAVITAFVNTVMPPLFKVLSGSCKMVMNVIDDSDSMRRKLVLLAASMDDDLRRTKNPTAAAKVFGDQLRELTHDMEDCIERFLHRVSCAEGASRARRLGRFLLTICTRYRFGDKIKALNRRLEELTNERLCQFVYDKPPPPPPLAPAAAQQREHVQLNPVGVEGAKGDILAMLEESPEELRVIAIVGFGGSGKTTLAKAVFRSTDDDRIRVFRSCRAWVDRAKEKNAGEIFRSLLQQFGYRGQGLLVDDEQYLQAQLMDYLRGRRMYWNFTYYIEYFIEDRKTTHSLNLAPGRWLEQLAYSLLLYLLLPEICQKFVRYLIVIDDIGNGQWNSIKSAFEENSRNNGSRIIVTTTIKSEANTCCGNGKGFIYQMQNLEDQYCKTIALGEAPS…	-
Pair-03	XP_066160691.1	Osjap10G01720.1	NL	MKKIFKDIIYHMPTKDAFLKDIDTWNEKKFIEKLRELLVDKRYLVIIDDVWSISAWKAISVVFPENGSSIIIVTTRISDVGRSCCLNGIDRNFEMEPLSEIHSRRLFCQRIFSTDEDGCPDILQEVSTDILKKCGGIPLAIISISGLLSNRPIIKEEWEKVKESIGFVLDKNQNLEGMKSILSLSYNDLPNYFKACLIYLCIFPEDYIIETNMLLRRWIAEGFVSEDCGMNLEDVAESYFCELVNRSLVQPVDIRFDSKARACRVHDIMLELITSKATEENFITLLRGQTRKTNLHGYVRRLSIQDTDNDLSSLLVNKDLSHVRSLTCFGGNMNLLPQLARFEAIRVLEFEGSMNLEQYDLENTDKLFQLKYLSLRGSDISHIPRQIAKLQNLLTLDIS…	-
Pair-03	XP_015614414.1	Osjap10G01700.1	CNL	MAEYLVGPLLSKVLEKASSFLVDMYKVMDGMEDQRETLERLLPAILDVIQDAEEKKNHRSGLVCAWLKSLKKVSYEAIDVFDEFKYESLWREAKKKGHRNHTMLGMDSVSLFPSRNPIVFRYRMGKKLRKIVEKIKELVSEMNSFGLVHQQETPKQWRKTDSIMVDFDKDIVIRSRDEEKKKIIRILLDKANNTDLTVLPIVGMGGLGKTTFAQLIYNDPEIEKHFPLRRWCCVSDVFDVVTIANNICMSTERDREKALQDLQKEVGGKKYLIVLDDVWERDYDKWGKLKTCLKKGGMGSAVLTTTRDAEVARIMVTGEVEVHNLENLGEIYMKEIILRRALTLPNNDEHFGILCKIVHRCHGSPLGAKAFGSMLSTRTTMQEWNDVLTKSNICNEGED…	-
Pair-04	XP_015614492.1	Osjap10G09150.1	CNL	MEAPPLAAPICASQGAMGSLLGKMEELLVAPDGSRLPKGVKDRMLLLGGDLGVVAAYLADLSELEDPPPTAKRWMREVRELSYDIEDYIDEFCAAPRPGRRANTMARFVCRIGRVKVARLPKRLKRHQQMGKMVSQFRIYVEEAIERHGRYGLDCCDHRRRYVSFGPMLPSRPYGEEDAQLVIDGRVSEFIERLANDEDQKLKVVSVVGSSGIGKTTLAKLLYNRIGGQFDCRAFVRISRKPDMKRVFREMFFQLQRKQPPDDYKELALIDSIREYLQDRRYLIIIDDLWAASVWDLINQAFPEVILSSRIVIITQVEDLALTCCCYDTEYIFEMKPMDDEHSTTLFLQRFFGFVSDCPQQFKEVSNKIVQICGGLPLATISLASLLASQPVILMDLCL…	MEAPPLAAPICASQGAMGSLLGKMEELLVAPDGSRLPKGVKDRMLLLGGDLGVVAAYLADLSELEDPPPTAKRWMREVRELSYDIEDYIDEFCAAPRPGRRANTMARFVCRIGRVKVARLPKRLKRHQQMGKMVSQFRIYVEEAIERHGRYGLDCCDHRRRYVSFGPMLPSRPYGEEDAQLVIDGRVSEFIERLANDEDQKLKVVSVVGSSGIGKTTLAKLLYNRIGGQFDCRAFVRISRKPDMKRVFREMFFQLQRKQPPDDYKELALIDSIREYLQDRRYLIIIDDLWAASVWDLINQAFPEVILSSRIVIITQVEDLALTCCCYDTEYIFEMKPMDDEHSTTLFLQRFFGFVSDCPQQFKEVSNKIVQICGGLPLATISLASLLASQPVILMDLCL…
Pair-04	XP_015614031.1	Osjap10G09160.1	CNL	METAVLSAVLRTLGPKLYAFLRDGHDLLRRDLERDVHYIRNELAMIAAAIEEHDRRPPPAAGDVRSAWIRGVRDLACDMEDCVDRFVHRATGHGLASMGARAKFAAVIQELRRKSEELSRLRASYAAAAGEPSCWVATGSSALTLPASSSEAHTLASDIVGMDGPRDEILELIGETQGQLKVISIVGFGGLGKTLLARQIYESDAVAAQFHPRIWVRAAGKNAEDVLMDILQQLGMPVHHCHASNLVVNLRNCLESKRFFVVIDDMQREYWNSSFRNAFPSDTGLSSIVIVTTAIQSIANACSSRNSHVYVMRTLNEEHSRQLFLKEASWKDYPPGSEAILKKCDGLPLALVTTAQFLQSRCQQQPLGCAKLCDNLGKHLVTEDTLARMKRVLVHHYSS…	METAVLSAVLRTLGPKLYAFLRDGHDLLRRDLERDVHYIRNELAMIAAAIEEHDRRPPPAAGDVRSAWIRGVRDLACDMEDCVDRFVHRATGHGLASMGARAKFAAVIQELRRKSEELSRLRASYAAAAGEPSCWVATGSSALTLPASSSEAHTLASDIVGMDGPRDEILELIGETQGQLKVISIVGFGGLGKTLLARQIYESDAVAAQFHPRIWVRAAGKNAEDVLMDILQQLGMPVHHCHASNLVVNLRNCLESKRFFVVIDDMQREYWNSSFRNAFPSDTGLSSIVIVTTAIQSIANACSSRNSHVYVMRTLNEEHSRQLFLKEASWKDYPPGSEAILKKCDGLPLALVTTAQFLQSRCQQQPLGCAKLCDNLGKHLVTEDTLARMKRVLVHHYSS…
Pair-05	XP_066161727.1	Osjap11G08400.1 (Pia-2)	CNLO	MSSSSLGAMDAPASFSLGAMGPLLRKLDSLLVAPEIRLPKPLKEGIELLKEDLEEIGVSLVEHSVVDSPTHKARFWMDEVRDLSYHIEDCIDTMFSMRSGGDDGKPRSERRHKVGRAKIDGFSKKPKPCTRMARIAELRALVREASERLERYQLGDVCGSSSPVVFTADGRARPLHHGVSANLVGVDEFKTKLNRWLSDEEGPHLKVAAIVGPAGIGKTALATELYRDHRWQFECRAFVRASRKPDMQRLLGGILSQVQRRQRSSDAYADSTVQSLIDNLREHLQDRRYLIIIDGLWETAVWNIANSAFPDVNSFSRILITADIEQVALECCGYKYDYIMRMEPLGSLDSKKVFFNKVFGSEDQCPPELKEVSNTILEKCGGLPLAIISIAGLLGSQPE…	MSSSSLGAMDAPASFSLGAMGPLLRKLDSLLVAPEIRLPKPLKEGIELLKEDLEEIGVSLVEHSVVDSPTHKARFWMDEVRDLSYHIEDCIDTMFSMRSGGDDGKPRSERRHKVGRAKIDGFSKKPKPCTRMARIAELRALVREASERLERYQLGDVCGSSSPVVFTADGRARPLHHGVSANLVGVDEFKTKLNRWLSDEEGPHLKVAAIVGPAGIGKTALATELYRDHRWQFECRAFVRASRKPDMQRLLGGILSQVQRRQRSSDAYADSTVQSLIDNLREHLQDRRYLIIIDGLWETAVWNIANSAFPDVNSFSRILITADIEQVALECCGYKYDYIMRMEPLGSLDSKKVFFNKVFGSEDQCPPELKEVSNTILEKCGGLPLAIISIAGLLGSQPE…
Pair-05	XP_066161728.1	Osjap11G08390.1 (Pia-1)	CNL	MEAALLSGFIKAILPRLFSLVDDKHKLHKGVKGDIDFLIKELRMIVGAIDDDLSLDHPAAAAVQTLCMEDLRELAHGIEDCIDGVLYRAARDQQQSPVRRAVQAPKKLQRNLQLAQQLQRLKRMAAEANQRKQRYTAAAPGQHGQVYSSAAAQVDEPWPSCSSASDPRIHEADLVGVDADREELLEQLAERQPEQLKVIAIVGFCGLGKTALAAEAYNRETGGGRFERHAWVCAGHRSAREVLGELLRRLDADGRSFHGDSDAGQLCVDIRQQLEKNRYFIVIDDIQTEDQWKSIKSAFPTDKDIGSRIVVTTTIQSVANACCSANGYLHKMSRLDKNCSKQLLSKKACPERYSHYKQPDSAAILKKCDGQPLALVTIGEFLQANGWPTGPNCEDLCNR…	MEAALLSGFIKAILPRLFSLVDDKHKLHKGVKGDIDFLIKELRMIVGAIDDDLSLDHPAAAAVQTLCMEDLRELAHGIEDCIDGVLYRAARDQQQSPVRRAVQAPKKLQRNLQLAQQLQRLKRMAAEANQRKQRYTAAAPGQHGQVYSSAAAQVDEPWPSCSSASDPRIHEADLVGVDADREELLEQLAERQPEQLKVIAIVGFCGLGKTALAAEAYNRETGGGRFERHAWVCAGHRSAREVLGELLRRLDADGRSFHGDSDAGQLCVDIRQQLEKNRYFIVIDDIQTEDQWKSIKSAFPTDKDIGSRIVVTTTIQSVANACCSANGYLHKMSRLDKNCSKQLLSKKACPERYSHYKQPDSAAILKKCDGQPLALVTIGEFLQANGWPTGPNCEDLCNR…
Pair-06	XP_066161836.1	Osjap11G14990.2	CNLOLO	MLFTNTITKFSCLHLLVGVHPFPFHMVSLLHLQVYAITPINSTSLDVTQFGGKNRVIQAISSSLGTMGCLITKLDMLLDQGCKLPKGVKNRILLLKGDLEEVGTYLEDLSKVDDPHLMAKCWMKEVRELSYDIEDYTYNIEDKIKLAGHVHLNTKTRFVCRINHLKISGVPRRLKWHQQIGSMISEFRIYVQEAIERYERYDLHSCTYRQRYASVSYVLSTPYEQTADLVIDGRTSKFIKWLANDGDPKLKMVSIVGCGGIGKTTLAKLFYNKFGGRFDCRAFIQVPQKPNMKRLFCDIISQVQQNNPHEDCKELELIDNIRRHLQDKRYLIIIDNLSAASVWDILNQAFPECTQRSRIITTTRIISVALNCCLHRSEYIFEMKPLGDDCSRKLFFKGL…	MLFTNTITKFSCLHLLVGVHPFPFHMVSLLHLQVYAITPINSTSLDVTQFGGKNRVIQAISSSLGTMGCLITKLDMLLDQGCKLPKGVKNRILLLKGDLEEVGTYLEDLSKVDDPHLMAKCWMKEVRELSYDIEDYTYNIEDKIKLAGHVHLNTKTRFVCRINHLKISGVPRRLKWHQQIGSMISEFRIYVQEAIERYERYDLHSCTYRQRYASVSYVLSTPYEQTADLVIDGRTSKFIKWLANDGDPKLKMVSIVGCGGIGKTTLAKLFYNKFGGRFDCRAFIQVPQKPNMKRLFCDIISQVQQNNPHEDCKELELIDNIRRHLQDKRYLIIIDNLSAASVWDILNQAFPECTQRSRIITTTRIISVALNCCLHRSEYIFEMKPLGDDCSRKLFFKGL…
Pair-06	XP_066161952.1	Osjap11G14980.1	CNL	METAVLSTLLNMLGPKLYTFLQENHELRRNLEHDIRYIRNELRMIGAVIDEHERGQMNHGGPLQGAWIHGARELAYDMEDCIDRFMHRMTSGHRLATMAVRTKFATVIQKLRKKSEDLSKLRANYTTAGNGNGDCQASTSGTMSSFETTHIPTADTVPVGMDGPRDEILELIMETQSQPNQLKVISLVGFGGLGKTLLAKQIYENTTICTQFEPQAWVSAAGKSARDVLKEILCQLGFQSQAQEDDVSKLITSLKKCLHSKRFFIVIDDIQREYWNSTIKDAFPVDTGSSSIVLVTTAIHSIANACSSGNGHVYMMSTLDKKYSRKLFLREASWGDYPPGSETVLSTKCDGLPLALVSTAQFLKSKGQQLPQEYAKLCGNLGMHLEREDTLERMKHVLV…	METAVLSTLLNMLGPKLYTFLQENHELRRNLEHDIRYIRNELRMIGAVIDEHERGQMNHGGPLQGAWIHGARELAYDMEDCIDRFMHRMTSGHRLATMAVRTKFATVIQKLRKKSEDLSKLRANYTTAGNGNGDCQASTSGTMSSFETTHIPTADTVPVGMDGPRDEILELIMETQSQPNQLKVISLVGFGGLGKTLLAKQIYENTTICTQFEPQAWVSAAGKSARDVLKEILCQLGFQSQAQEDDVSKLITSLKKCLHSKRFFIVIDDIQREYWNSTIKDAFPVDTGSSSIVLVTTAIHSIANACSSGNGHVYMMSTLDKKYSRKLFLREASWGDYPPGSETVLSTKCDGLPLALVSTAQFLKSKGQQLPQEYAKLCGNLGMHLEREDTLERMKHVLV…
Pair-07	XP_025877099.1	Osjap11G15560.1	CNL	MGKFSIEAFMQLGVSDEINWLKGTVSSIKKTLADADYSALKDDTVRSWSRKLKDVMYEAADILDVCDEMEGEEHGGRSRNSPVALCLPIQGHKIRRQVKALRQKADAILEEGKIFDLTHVRSDEDHNVDATTACHVPIPRTNVVGRVQETRMLVDKLTGKGISGPGMTGQNVEVIAIVGMGGIGKTTLAREIFTNDMIQGKFDKRLWITISKGNNSISLLQQVIQGLGCEHEGIRDSAVLEHIISSEVRRKKVFLVMDDVWEARGVVDIFKKSFVGNAQAGSRILITTRSKQVAQEMQAAIVHEVSKLSSEDSRSLFLQVIMRKTGQDENERLKEVKEKIIAKCNGSPLAIIMLAGRLLVNRNRSANEWEMLLEYAAEPTDHGDIDSIFHLCYAVLSFP…	MGKFSIEAFMQLGVSDEINWLKGTVSSIKKTLADADYSALKDDTVRSWSRKLKDVMYEAADILDVCDEMEGEEHGGRSRNSPVALCLPIQGHKIRRQVKALRQKADAILEEGKIFDLTHVRSDEDHNVDATTACHVPIPRTNVVGRVQETRMLVDKLTGKGISGPGMTGQNVEVIAIVGMGGIGKTTLAREIFTNDMIQGKFDKRLWITISKGNNSISLLQQVIQGLGCEHEGIRDSAVLEHIISSEVRRKKVFLVMDDVWEARGVVDIFKKSFVGNAQAGSRILITTRSKQVAQEMQAAIVHEVSKLSSEDSRSLFLQVIMRKTGQDENERLKEVKEKIIAKCNGSPLAIIMLAGRLLVNRNRSANEWEMLLEYAAEPTDHGDIDSIFHLCYAVLSFP…
Pair-07	XP_015615521.1	Osjap11G15570.1	CNL	MELVVGASEATMKALLGKLGNLLAQEYALIRGVRGDIQYISDEMASIHAFLTNLSSSGNDDGHDAQTKDWMKQVRDIAYDMEDCVDDFAHRLRHDPRGDGCLVEVYRALYEIYTCRPRCDIAAKLAELKNRAQQVGERRLRYGVVLNPIPPQRGETRNGDQTTGENQVAGRRLITVKEPIGVARAIEKLEAWMKSQSHKNRGVLAIHGFGGGGKSTIAAALYRKHGQNFDCRAWVTMPQKFDDRAVLRSILSQVMLPATASGGGDRRRRGGSRHAKIETMSQEQLIKGLKNHLQNKSYILVVDDVRSAEAWQTIRQYLPDEEGSRVVVTTRFEAVAGECILDRQKDMLHHVDRLSDDDAKRLFQESVSESMTSSDKMLGQAHIDVSRKILDLCKGLPVA…	MELVVGASEATMKALLGKLGNLLAQEYALIRGVRGDIQYISDEMASIHAFLTNLSSSGNDDGHDAQTKDWMKQVRDIAYDMEDCVDDFAHRLRHDPRGDGCLVEVYRALYEIYTCRPRCDIAAKLAELKNRAQQVGERRLRYGVVLNPIPPQRGETRNGDQTTGENQVAGRRLITVKEPIGVARAIEKLEAWMKSQSHKNRGVLAIHGFGGGGKSTIAAALYRKHGQNFDCRAWVTMPQKFDDRAVLRSILSQVMLPATASGGGDRRRRGGSRHAKIETMSQEQLIKGLKNHLQNKSYILVVDDVRSAEAWQTIRQYLPDEEGSRVVVTTRFEAVAGECILDRQKDMLHHVDRLSDDDAKRLFQESVSESMTSSDKMLGQAHIDVSRKILDLCKGLPVA…
Pair-08	XP_015617624.1	Osjap11G22380.1	NL	MMLKLETRDAIDIVKLLCKRHREEAPRSLLRKPPMRCFRRPMSFNYDTPGKAYYLYRVFSNDPRLKLPSSELMPSLHQAAQVEAAAVHDHLVGIDGTANELLGWLMAADKSLRVMAIAGPAGIGKTTLAMELHRRLRCQTHFQCHVVAKLSRRPAHRSKQLLLQTILKQIMEQLEAPSSPNSSEITMLEDDPELLARNISECLKDKRYFALIDDIFDGSDLEMIKGAFPNNNCSSRILFTARDEQVSGWFLSNYNGVVHQMKPLNDSDSEKLLRTKAFSSMDGCLPDNLRLLCDEILNMCRGIPLFITSMADWLKQHQQQYGSSAVPRVEQVRLLLKQFEHLLSFDYSDELRQPSLYLSMFPQGYVFENKDHLATILEYEGFIPEWDLSPDFGKRYFSW…	-
Pair-08	XP_066161843.1	Osjap11G22390.1	CNL	MSQPLAIVFSPKSCPTRRLRLERELWRGGVTETVKRKLIMDLVVGASSGAVKSLVNKLGTLLAQEYTLISGVRDDIQYINDELASMQAFLSRLKRDVAHDEQRQDWMKQVREVAYDIEDCVDDVRHRLGGEPRGTGTVVSLKRTWYLLTTLYQRCCIATDIGNLKVRAQHVSERRTRYGVENLPANRNGGGNNNSGAPGDHPAPLPRLIGTTEPVGMDDAMNDLQRWFMVSKQNSQISYLAIVGSGGLGKTTLAMSFYRKFGDEFDSRAFMLASQKFHLPTVLRSLVSQFHQKQVSASEDALHGIEEWGVEALKKKLADQLQGKRYHILIDDIWSVSAWESIRDSLPKNNKGSCVIVTTRFNSVAEACRRQNGHVHKLKQLDPVNSSKLFLQIIYANDP…	-
Pair-09	XP_015617295.1	Osjap11G22410.1	NL	MPRRKPTLCFCLGCVRPGIMSEGAMGRTSIMEKKEAALKELEPLLESVSKLLKSGRFTDAHERHGLAFLEMELGAIVAYLRMPMSPSIGDHDDGAHYDLMTWMSVLIGVRNTVTAIVKFLSNQPCVPLRKATRRFRRRRSFGYDIPRKVYPLYLVFNGLRSELMPSPPQAAQVEACTVHDHLVAIDGTANELLGWLMAADESLRVMAIAGPAGIGKTTLAMELHRRLRCQTHFQCHIVANFSRRPHGSKLVPQTILKQIIEQLEAPSSPNSSEITMLGDDLELLARNISERLKDKRYFALIDNIFNESDLELIKGAFPNNNCGSRILFTAGDERIAGWCLSNYNGIVHKMKPLSHSDSEKLLHIKAFGSMDDCPPENLKLLCDEILMKCRGIPSFITGM…	-
Pair-09	XP_025876942.1	Osjap11G22420.1	CNL	MDLVVGASSEAVKSLTGKLGSLLAQEYTLIAGVRDDIQYINDELASMQAFLSKLKRRDVDHDEQRQDWMKQVREVAYDIKDCVDDVGHRLGREPRGSGAAISFQRAWYLLTTLYKRRRIAAEIGNLKLRAQHVSERRTRYGVENLQGNGGGGGSGSGLGVGANAPRDRLAPLPRLIGTMEPVGMDAAIDELQEWFSKGKDGTQQRYLAIVGFGGLGKTTLAMALYRKLGDEFDCRAFVLASQKFHLPTVLRSLVKQFHEKQADASEDTLHGIEGWGDEMLKKKLLEQLTGKRYHILVDDIWSVSAWENIRDSFPKSDKGSCVVVTTRFNSVAEACRRQQGHVHKLKQLDPESSYNLFLQIISANDLCPIRPINARIIMKTCGGLPLAIVVVAGLIASKM…	-
Pair-10	XP_015617275.1	Osjap11G26740.1	NL	MEELLSLLDEVEGEPKQLRVTSIVGFSGLGKTTLAKAVYDSPHAKDKFCLRAWITADGSPETSNWMKEILRGVLQQVRPGDAMDVDGQHLEASLKEYLKDKRYLIIIDDIRMDQWRIISSAFENNGTGSRILLTTTIQSVTNRCSHGNGYVYQMNTLGKEDSEELAFSVLRSPELENHSESLLGKCDGLPLALVSVSDYLKSSTEATGELCAKLCRDLGSHLTGNHGHDNFSELRKVLLGNYDSFSGSALSCLLYLGIFPNNHPLRKKVLIRRWLAEGNARSDDPWRSEEDTADDNFSNLIDQNIIQPVDTRNNSEVKTCKTHGIMHEFLLNRSLAKRFITTSPHDPRVGINTTNSRHLSVDAAKQTKCMASDEELSRVRSLTIFGDAGDAISYLHKCN…	-
Pair-10	XP_015617274.1	Osjap11G26730.1	CNL	MEGSMFNLPGRLDRLLRRHGSMLPKGAEEEIPLIKQDLEEIISVLHGHCSKPKLEDHAMVVRCWMKEVRELSYDIEDCIDQYEHAATATRSHTGPNICRRKFNQRHGKMIPWVPWKLKQRLWMANKIREFSLRTQEALQRHTMYNNLGGITIASTTGGDVCSATPWHPTQFREHTDNVCSVGIDADGMEAALNDLNKLKNLLASIPTASLVQFREHANKVRHIHPDVEAILNKLKNIPTGITTTSTTTRGDVSSTSSRQPTRFMESAGLVGINAAVNKLENLLDVCGEEKLKVVSIVGVGGVGKTTLANKLYCKLQRQFECWAFVQTSQKTDMRRLLINILSQVQPHQSPDNWKVHSLISSIRTHLQDKRYLIIIDGLWATSTWDVIKCALPDGNSSSR…	-
Pair-11	XP_066161538.1	Osjap11G26870.1	CNLO	MEGAMFNLPRRLEELLCHHGSMLPKGADEEIPLIKQDLEEIISILHGHSEPKLEDHSMVVRCWMKEVRELSYDIEDSIDQYEHAARSQNRPNIHHRKFNRWRGNKIPCIPQKLKQRLWMANKIREFSLRIQDALQRHAMYNNLGGVAGTASTTRGDVCSATPWHPTKTQFREHVDNLENLLDLCGEEKLKVVSIVGVGGVGKTTLANKLYRKLRWQFECRAFVRTSQKTDMRRLLINILLQIRSHQSPDNWKVHSLISSIRTYLQDKRFLIVIDDLWATSTWDIIKCALPEGNKSSRILTTTEIEDLALQSCSYDLKFIFKMIPFGEDDSRKLLFSIVFGSHSKCPPEVSETLYDIVRKCGGLPLAIVTVASLLASQLDKLEQWDYINKSLGYSLMANP…	MEGAMFNLPRRLEELLCHHGSMLPKGADEEIPLIKQDLEEIISILHGHSEPKLEDHSMVVRCWMKEVRELSYDIEDSIDQYEHAARSQNRPNIHHRKFNRWRGNKIPCIPQKLKQRLWMANKIREFSLRIQDALQRHAMYNNLGGVAGTASTTRGDVCSATPWHPTKTQFREHVDNLENLLDLCGEEKLKVVSIVGVGGVGKTTLANKLYRKLRWQFECRAFVRTSQKTDMRRLLINILLQIRSHQSPDNWKVHSLISSIRTYLQDKRFLIVIDDLWATSTWDIIKCALPEGNKSSRILTTTEIEDLALQSCSYDLKFIFKMIPFGEDDSRKLLFSIVFGSHSKCPPEVSETLYDIVRKCGGLPLAIVTVASLLASQLDKLEQWDYINKSLGYSLMANP…
Pair-11	XP_015616914.1	Osjap11G26880.1	CNL	MSMESAAATAFLKTVMGRLFMALEKEYNKHRGLAQESHSLQQDLRMIAAAMDDQQLSMGRSDAAARTAVARLYTEEMLDLAHDIEDCVDRFLHRLTCNHHKRGGAGAGASLLRRVTHELSKVKSRSSFGDEIQKLKKRLREAHQRVLTINPPPILIAGGSSSSAAVAPPCRAARSPVGIGEDVEELLSMLDEVEGEPVQMRVISVVGFGGLGKTTLAKAVYDEPRAKDKFRHRAWVAAGGSPEIRGILRDVLQQVRPDDAMDVDGQRLEASFKDYLKDKRYLIVIDDIGMDQWSIIRSAFEDNGTSSRIILTTTIQSVANMWADPEMGQGPGRSMEISAQRKVYMVKGGPIDFFLVKKHTSLMGLPSQAPGRGPACPGSGSAPCSHGSGYVYQMNTLGE…	MSMESAAATAFLKTVMGRLFMALEKEYNKHRGLAQESHSLQQDLRMIAAAMDDQQLSMGRSDAAARTAVARLYTEEMLDLAHDIEDCVDRFLHRLTCNHHKRGGAGAGASLLRRVTHELSKVKSRSSFGDEIQKLKKRLREAHQRVLTINPPPILIAGGSSSSAAVAPPCRAARSPVGIGEDVEELLSMLDEVEGEPVQMRVISVVGFGGLGKTTLAKAVYDEPRAKDKFRHRAWVAAGGSPEIRGILRDVLQQVRPDDAMDVDGQRLEASFKDYLKDKRYLIVIDDIGMDQWSIIRSAFEDNGTSSRIILTTTIQSVANMWADPEMGQGPGRSMEISAQRKVYMVKGGPIDFFLVKKHTSLMGLPSQAPGRGPACPGSGSAPCSHGSGYVYQMNTLGE…
Pair-12	XP_015615335.1	Osjap11G26890.1	CNLO	MEAPTCGLWGAVLNLPGRLDGVLLRHGSILPKGAEEEIPLIKRDLHLMISILNGYYSESPELEDATATTVARRRCWTKEVRELSYDIEDCIDHYEHAATAGSAGGRTASGGIPPRRKITRRRWQRTTPLWIPERLKQRLWMANKIREFSLRAQDALKRHAMFCSSVGGNGIATSTASSSTAATGDASSSSSTICWHTTRFRERDFCVPHVGINVAMNKLEDWLTACDDEDQKRLRVVSIVGVGGIGKTTLANELYRKLRRQFECWAFVRSSQKPDVRRILISILSQLRLQQPPESWKVHSLISSIRAHLQDKRYLIIVDDICFISTWDIIKCALPDGTSSSRVLTTTQYDDLAVQSCGYDTKYVFKMKSLSQHDSRYLFFNTVSGSRFIYSPGSTEVSD…	MEAPTCGLWGAVLNLPGRLDGVLLRHGSILPKGAEEEIPLIKRDLHLMISILNGYYSESPELEDATATTVARRRCWTKEVRELSYDIEDCIDHYEHAATAGSAGGRTASGGIPPRRKITRRRWQRTTPLWIPERLKQRLWMANKIREFSLRAQDALKRHAMFCSSVGGNGIATSTASSSTAATGDASSSSSTICWHTTRFRERDFCVPHVGINVAMNKLEDWLTACDDEDQKRLRVVSIVGVGGIGKTTLANELYRKLRRQFECWAFVRSSQKPDVRRILISILSQLRLQQPPESWKVHSLISSIRAHLQDKRYLIIVDDICFISTWDIIKCALPDGTSSSRVLTTTQYDDLAVQSCGYDTKYVFKMKSLSQHDSRYLFFNTVSGSRFIYSPGSTEVSD…
Pair-12	XP_015615734.1	Osjap11G26900.1	CNL	MESAVASALLKSVMGRLFTVLEKEYSKHRELAQETNSLQQDLRIVAAAMDDQLLSIRRSDARTAVARLHSKEMLDLAHDIEDYVDRFIHHLTCRQQCASAGRNSLLDRVAHELKKVQSRSSFANEIQKLKRPLRQVHQDVIKNNPLAGGQSSSPSPQDRRIADNPVGIEEPVEELLSLLDEVEGEPERMRVISIVGFGGLGKTTLAKAVYDSPRVKEKFHLRAWVPAGASPETSSGMRGILRAVIQKILPNVAMDVDGQLETSLKEYLKDKRWVLIVIDDIGMDQWSIISSTFKDNGTSSRIILTTTIQSIANSCSHGNGYVHQMNTLGEEDCKEIALPTGIRSPELETGSVPLLGKCDGLPLALVSVSDYLKSSCEPTGELCANLCRNLGAHLKEQDG…	MESAVASALLKSVMGRLFTVLEKEYSKHRELAQETNSLQQDLRIVAAAMDDQLLSIRRSDARTAVARLHSKEMLDLAHDIEDYVDRFIHHLTCRQQCASAGRNSLLDRVAHELKKVQSRSSFANEIQKLKRPLRQVHQDVIKNNPLAGGQSSSPSPQDRRIADNPVGIEEPVEELLSLLDEVEGEPERMRVISIVGFGGLGKTTLAKAVYDSPRVKEKFHLRAWVPAGASPETSSGMRGILRAVIQKILPNVAMDVDGQLETSLKEYLKDKRWVLIVIDDIGMDQWSIISSTFKDNGTSSRIILTTTIQSIANSCSHGNGYVHQMNTLGEEDCKEIALPTGIRSPELETGSVPLLGKCDGLPLALVSVSDYLKSSCEPTGELCANLCRNLGAHLKEQDG…
Pair-13	XP_025877115.1	Osjap11G26990.3 (PIK5-NP)	CNL	MAVYSVATGALAPVLSKLSALLGDEHLDLAERTRSDAMFIRSQLEAVHSLLLPRISWGMTGEEVDALCKDELMAEVRELSYDMDDAIDEFFLEEPMAGGDGGPFDELKTRVEDVSKRFSDSRRWRPPVEQHQPSLTAATVDCPPPHARFVHNMMDVSELVEMDKQHEKELIKLLEQGADTSIYASRWRIATPWHDKEQSTVVKVPEREWGFPDNRNSPFIWASDSFERLRSGSLCGDTLRLDGEGANIRKLLSTLRNKVGRAQLVQVEDKRKRVEEATKPCEFHEVKTICILGLPGAGKTTLAKLLYSHHSTTEQQFQHRAFVSLSPGANLTDTLTDILLQVGAYNDDATPYCGTGTPHQQYLIDNISAYLIGKKYLIIIDDVWHWEEWEVIRKSIPKN…	MAVYSVATGALAPVLSKLSALLGDEHLDLAERTRSDAMFIRSQLEAVHSLLLPRISWGMTGEEVDALCKDELMAEVRELSYDMDDAIDEFFLEEPMAGGDGGPFDELKTRVEDVSKRFSDSRRWRPPVEQHQPSLTAATVDCPPPHARFVHNMMDVSELVEMDKQHEKELIKLLEQGADTSIYASRWRIATPWHDKEQSTVVKVPEREWGFPDNRNSPFIWASDSFERLRSGSLCGDTLRLDGEGANIRKLLSTLRNKVGRAQLVQVEDKRKRVEEATKPCEFHEVKTICILGLPGAGKTTLAKLLYSHHSTTEQQFQHRAFVSLSPGANLTDTLTDILLQVGAYNDDATPYCGTGTPHQQYLIDNISAYLIGKKYLIIIDDVWHWEEWEVIRKSIPKN…
Pair-13	NP_001410213.1	Osjap11G27000.1 (PIK6-NP)	CNL	MELAVGASEATMRSLLGKLGNLLAQEYSLVSGVRGDIQYINDELASMQAFLRDLSVVTEGHNHDNRRKDWMKQIRDVAYDVEDCIDDFAHRLPQDSISDAKCSFILTKMYELLTWWPRRDIASRIAELKVRAQQIADRRNRYGVNNPEHCDSSNSPRPRAHAAAQDIAEYQDTKPQIVSIKEPVGMKTVMENLEKWLTEPQPDKGRAVLSIVGFGGVGKTTIAMALYRKVSGKFDCQASVAVSQNYDEDEVLRSILNQVSKQEEAGGSTESSSRDENTREPQGSSSTSSREENTAESGTKRMLNKLKKALPLSLLGGNDDKTSVRQQETMGSLQLREELKRRLAEKRYILLIDDIWSAKTWNSIIIPFLPSENDKDSRIIVTTRFHAVGSTCSPRHKND…	MELAVGASEATMRSLLGKLGNLLAQEYSLVSGVRGDIQYINDELASMQAFLRDLSVVTEGHNHDNRRKDWMKQIRDVAYDVEDCIDDFAHRLPQDSISDAKCSFILTKMYELLTWWPRRDIASRIAELKVRAQQIADRRNRYGVNNPEHCDSSNSPRPRAHAAAQDIAEYQDTKPQIVSIKEPVGMKTVMENLEKWLTEPQPDKGRAVLSIVGFGGVGKTTIAMALYRKVSGKFDCQASVAVSQNYDEDEVLRSILNQVSKQEEAGGSTESSSRDENTREPQGSSSTSSREENTAESGTKRMLNKLKKALPLSLLGGNDDKTSVRQQETMGSLQLREELKRRLAEKRYILLIDDIWSAKTWNSIIIPFLPSENDKDSRIIVTTRFHAVGSTCSPRHKND…
Pair-14	XP_015620642.1	Osjap12G11330.1 (Pi-ta)	CNLO	MAPAVSASQGVIMRSLTSKLDSLLLQPPEPPPPAQPSSLRKGERKKILLLRGDLRHLLDDYYLLVEPPSDTAPPPDSTAACWAKEVRELSYDVDDFLDELTTQLLHHRGGGDGSSTAGAKKMISSMIARLRGELNRRRWIADEVTLFSARVKEAIRRQESYHLGRRTSSSRPREEVDDDDREDSAGNERRRFLSLTFGMDDAAVHGQLVGRDISMQKLVRWLADGEPKLKVASIVGSGGVGKTTLATEFYRLHGRRLDAPFDCRAFVRTPRKPDMTKILTDMLSQLRPQHQHQSSDVWEVDRLLETIRTHLQDKRYFIIIEDLWASSMWDIVSRGLPDNNSCSRILITTEIEPVALACCGYNSEHIIKIDPLGDDVSSQLFFSGVVGQGNEFPGHLTEV…	MAPAVSASQGVIMRSLTSKLDSLLLQPPEPPPPAQPSSLRKGERKKILLLRGDLRHLLDDYYLLVEPPSDTAPPPDSTAACWAKEVRELSYDVDDFLDELTTQLLHHRGGGDGSSTAGAKKMISSMIARLRGELNRRRWIADEVTLFSARVKEAIRRQESYHLGRRTSSSRPREEVDDDDREDSAGNERRRFLSLTFGMDDAAVHGQLVGRDISMQKLVRWLADGEPKLKVASIVGSGGVGKTTLATEFYRLHGRRLDAPFDCRAFVRTPRKPDMTKILTDMLSQLRPQHQHQSSDVWEVDRLLETIRTHLQDKRYFIIIEDLWASSMWDIVSRGLPDNNSCSRILITTEIEPVALACCGYNSEHIIKIDPLGDDVSSQLFFSGVVGQGNEFPGHLTEV…
Pair-14	XP_015618159.1	Osjap12G11340.1	CNL	MEQSAATAFTKCVVGKLLEVLDTRYKMLRDLSHESASMQNDLLLLAAFMDDQLRRSSSSPAAERPTAVLRAYTELMRELTHDMEDSIERFLHRVAPRDDHGGAGAPSWPRRAARWVATLRTRLRFAAEIRKLKTRLEDETKRLRNAVEAAAAAGGGGHSSATPALAAAAPRGGHVEPNPVGMEKPIEHLVQLLDEAGAGGGPQQLRVIAIVGFRGSGKTTLARAVYSRSGRQFRERAWVDASRWTDVGDLLADIVRQVCLGEYDVSESHEENLRNRLKNKRYLIVLDDISMEQWNAIESIFENNGRGSRVIVTTAILSVANSCTAYKSGANGGCCIRRHGCVYKMQTLGEAHAKELALGGGSDQRPPELEHGSATLMAKCDGLPLALVSVANHLRCLGN…	MEQSAATAFTKCVVGKLLEVLDTRYKMLRDLSHESASMQNDLLLLAAFMDDQLRRSSSSPAAERPTAVLRAYTELMRELTHDMEDSIERFLHRVAPRDDHGGAGAPSWPRRAARWVATLRTRLRFAAEIRKLKTRLEDETKRLRNAVEAAAAAGGGGHSSATPALAAAAPRGGHVEPNPVGMEKPIEHLVQLLDEAGAGGGPQQLRVIAIVGFRGSGKTTLARAVYSRSGRQFRERAWVDASRWTDVGDLLADIVRQVCLGEYDVSESHEENLRNRLKNKRYLIVLDDISMEQWNAIESIFENNGRGSRVIVTTAILSVANSCTAYKSGANGGCCIRRHGCVYKMQTLGEAHAKELALGGGSDQRPPELEHGSATLMAKCDGLPLALVSVANHLRCLGN…
Pair-15	XP_015619014.1	Osjap12G16220.1	CNL	MEGPVSASMGVMVPLLSKLIESMEQPRFKDLKNDLKSLRAELASMEAVMLKFATQDDTDLQVKEWMRQVREVGYDTDDWIDSHPLVAAETKGSRIFSRNNRRRKLAELIKELKDRVEDASQRRTRYMLQSAPVVDDVTDDLRPSNVTVDPQLLYGVSRRLVGLDEPMEELVRELRPGGGEQQHFKVVSIVGGGGLGKTTLAKEVYRKIHGEFVSCAFVTVGQNPHIPTVLLNMLRQLNPLQPQGDDTEQQMDEPTVVGKIREFLDKKRYFITIDDIWSISAWKDIKYALPENTPGSRIVATTRISDVAKSCSVRPTDFTYPMKHLSKTDSKQLFLGRLQSPKKIYSSETDLEEGVFHDVWNICGGMPLAMIVIAGMLNRKSPGCPEDNKSIKKALEKHP…	MEGPVSASMGVMVPLLSKLIESMEQPRFKDLKNDLKSLRAELASMEAVMLKFATQDDTDLQVKEWMRQVREVGYDTDDWIDSHPLVAAETKGSRIFSRNNRRRKLAELIKELKDRVEDASQRRTRYMLQSAPVVDDVTDDLRPSNVTVDPQLLYGVSRRLVGLDEPMEELVRELRPGGGEQQHFKVVSIVGGGGLGKTTLAKEVYRKIHGEFVSCAFVTVGQNPHIPTVLLNMLRQLNPLQPQGDDTEQQMDEPTVVGKIREFLDKKRYFITIDDIWSISAWKDIKYALPENTPGSRIVATTRISDVAKSCSVRPTDFTYPMKHLSKTDSKQLFLGRLQSPKKIYSSETDLEEGVFHDVWNICGGMPLAMIVIAGMLNRKSPGCPEDNKSIKKALEKHP…
Pair-15	XP_015619024.1	Osjap12G16230.1	CNL	MDIFRAVESASVKIFDLIKTEYELRNKMENKIKSISLVMNMMNVFISSSSRSKAEAFGEKWVMQLQELLYDMEDALDLMGPKTKVSFPKRALRTVGLMDPRPQHILLIQELDERLKILLELWDQFRDQSGEDTPATTKPDETAGPRVPLGCRLAPVGIQHHKDDLIDLLQHVDGQPKQLRVISIVGFRGVGKTTLANEVYCHDDGSDGEPFDCKAFVRVAWSAPLAAESKDDAARLLKETVYQLHCASADINDNTDIMTLRETICKFLEDKRYLIVIDDVRKDEVWAEIEGAFPKESSSRIIVTTSVQSVAKKCSLGGFMYRLEGLNEVDSDKLLWQLVGCDRNELPQDVQSHSVDIVRKCDGLPLALTGVAEYVRLKLEDLRRGELRCSAIVRDLGNN…	MDIFRAVESASVKIFDLIKTEYELRNKMENKIKSISLVMNMMNVFISSSSRSKAEAFGEKWVMQLQELLYDMEDALDLMGPKTKVSFPKRALRTVGLMDPRPQHILLIQELDERLKILLELWDQFRDQSGEDTPATTKPDETAGPRVPLGCRLAPVGIQHHKDDLIDLLQHVDGQPKQLRVISIVGFRGVGKTTLANEVYCHDDGSDGEPFDCKAFVRVAWSAPLAAESKDDAARLLKETVYQLHCASADINDNTDIMTLRETICKFLEDKRYLIVIDDVRKDEVWAEIEGAFPKESSSRIIVTTSVQSVAKKCSLGGFMYRLEGLNEVDSDKLLWQLVGCDRNELPQDVQSHSVDIVRKCDGLPLALTGVAEYVRLKLEDLRRGELRCSAIVRDLGNN…
