## Supplementary material for "Can AI modelling of protein structures distinguish between sensor and helper NLR immune receptors?": Data S1-S4 and Table S1-S7: Table_S7.xlsx

### Sheet: Table S7
AF3 pair ID	Putative sensor ID in RefSeq (GCF_034140825.1)	Putative helper ID in RefSeq (GCF_034140825.1)	Pentamer or hexamer	Putative sensor pTM (seed 1)	Putative sensor pTM (seed 2)	Putative sensor pTM (seed 3)	Putative sensor ipTM (seed 1)	Putative sensor ipTM (seed 2)	Putative sensor ipTM (seed 3)	Putative helper pTM (seed 1)	Putative helper pTM (seed 2)	Putative helper pTM (seed 3)	Putative helper ipTM (seed 1)	Putative helper ipTM (seed 2)	Putative helper ipTM (seed 3)	Ave. putative sensor pTM	Ave. putative helper pTM	Ave. putative sensor ipTM	Ave. putative helper ipTM
5_Pair-01	XP_015650657.3	XP_015648890.1	5	0.38	0.39	0.37	0.36	0.37	0.35	0.49	0.6	0.41	0.46	0.57	0.39	0.38	0.5	0.36	0.473333
5_Pair-04	XP_015614492.1	XP_015614031.1	5	0.5	0.53	0.52	0.47	0.5	0.49	0.52	0.51	0.41	0.49	0.48	0.39	0.516667	0.48	0.486667	0.453333
5_Pair-05	XP_066161727.1	XP_066161728.1	5	0.43	0.48	0.52	0.39	0.44	0.49	0.65	0.65	0.64	0.63	0.63	0.62	0.476667	0.646667	0.44	0.626667
5_Pair-06	XP_066161836.1	XP_066161952.1	5	0.37	0.41	0.42	0.33	0.37	0.38	0.59	0.63	0.58	0.58	0.61	0.57	0.4	0.6	0.36	0.586667
5_Pair-07	XP_025877099.1	XP_015615521.1	5	0.29	0.29	0.46	0.27	0.27	0.43	0.55	0.58	0.54	0.52	0.54	0.5	0.346667	0.556667	0.323333	0.52
5_Pair-11	XP_066161538.1	XP_015616914.1	5	0.3	0.29	0.29	0.26	0.26	0.26	0.67	0.64	0.65	0.65	0.62	0.64	0.293333	0.653333	0.26	0.636667
5_Pair-12	XP_015615335.1	XP_015615734.1	5	0.33	0.44	0.48	0.29	0.41	0.45	0.65	0.64	0.63	0.62	0.62	0.6	0.416667	0.64	0.383333	0.613333
5_Pair-13	XP_025877115.1	NP_001410213.1	5	0.31	0.31	0.32	0.28	0.27	0.28	0.49	0.48	0.47	0.48	0.47	0.44	0.313333	0.48	0.276667	0.463333
5_Pair-14	XP_015620642.1	XP_015618159.1	5	0.33	0.31	0.31	0.31	0.29	0.29	0.7	0.71	0.69	0.68	0.69	0.67	0.316667	0.7	0.296667	0.68
5_Pair-15	XP_015619014.1	XP_015619024.1	5	0.53	0.48	0.51	0.51	0.45	0.49	0.6	0.57	0.58	0.57	0.54	0.55	0.506667	0.583333	0.483333	0.553333
6_Pair-01	XP_015650657.3	XP_015648890.1	6	0.41	0.41	0.44	0.4	0.39	0.43	0.55	0.68	0.46	0.52	0.67	0.45	0.42	0.563333	0.406667	0.546667
6_Pair-04	XP_015614492.1	XP_015614031.1	6	0.49	0.5	0.52	0.47	0.47	0.49	0.58	0.59	0.57	0.55	0.57	0.55	0.503333	0.58	0.476667	0.556667
6_Pair-05	XP_066161727.1	XP_066161728.1	6	0.45	0.49	0.5	0.42	0.46	0.48	0.68	0.68	0.67	0.67	0.66	0.65	0.48	0.676667	0.453333	0.66
6_Pair-06	XP_066161836.1	XP_066161952.1	6	0.55	0.45	0.45	0.52	0.42	0.42	0.64	0.65	0.64	0.62	0.64	0.63	0.483333	0.643333	0.453333	0.63
6_Pair-07	XP_025877099.1	XP_015615521.1	6	0.43	0.3	0.44	0.4	0.28	0.41	0.69	0.67	0.61	0.67	0.66	0.59	0.39	0.656667	0.363333	0.64
6_Pair-11	XP_066161538.1	XP_015616914.1	6	0.31	0.31	0.35	0.27	0.26	0.32	0.65	0.66	0.64	0.64	0.64	0.62	0.323333	0.65	0.283333	0.633333
6_Pair-12	XP_015615335.1	XP_015615734.1	6	0.48	0.5	0.47	0.46	0.47	0.44	0.69	0.66	0.68	0.67	0.64	0.66	0.483333	0.676667	0.456667	0.656667
6_Pair-13	XP_025877115.1	NP_001410213.1	6	0.33	0.33	0.32	0.29	0.3	0.29	0.58	0.5	0.59	0.57	0.49	0.58	0.326667	0.556667	0.293333	0.546667
6_Pair-14	XP_015620642.1	XP_015618159.1	6	0.43	0.31	0.38	0.4	0.3	0.34	0.72	0.72	0.72	0.71	0.71	0.7	0.373333	0.72	0.346667	0.706667
6_Pair-15	XP_015619014.1	XP_015619024.1	6	0.58	0.53	0.51	0.56	0.51	0.49	0.59	0.55	0.62	0.57	0.53	0.6	0.54	0.586667	0.52	0.566667
